# NEFFy: A Versatile Tool for Computing the Number of Effective Sequences

**DOI:** 10.1101/2024.12.01.625733

**Authors:** Maryam Haghani, Debswapna Bhattacharya, T. M. Murali

## Abstract

**Summary:** A Multiple Sequence Alignment (MSA) contains fundamental evolutionary information that is useful in the prediction of structure and function of proteins and nucleic acids. The “Number of Effective Sequences” (NEFF) quantifies the diversity of sequences of an MSA. Several tools can compute the NEFF of an MSA, each offering various options. NEFFy is the first software package to integrate all these options and calculate NEFF across diverse MSA formats for proteins, RNAs, and DNAs. It surpasses existing tools in functionality without compromising computational efficiency and scalability. NEFFy also offers per-residue NEFF calculation and supports NEFF computation for MSAs of multimeric proteins, with the capability to be extended to nucleic acids (DNA and RNA).

**Availability and Implementation:** NEFFy is released as open-source software under the GNU General Public License v3.0. The source code in C++ and a Python wrapper are available on GitHub at https://github.com/Maryam-Haghani/NEFFy. To ensure users can fully leverage these capabilities, comprehensive documentation and examples are provided at https://Maryam-Haghani.github.io/NEFFy
