## Supplementary Excel files containing NEFF values for "NEFFy: A Versatile Tool for Computing the Number of Effective Sequences": Supplementary File S1.xlsx

### Sheet: CASP15 NEFF
Target	File Name	MSA Length	MSA Depth	Depth (unique)	NEFFy NEFF (Like DeepMSA-sym)	NEFFy NEFF (Like DeepMSA-asym)	NEFFy NEFF (like Gremlin )	NEFFy NEFF (like ConKit)	FLOOR [NEFFy NEFF] (Like Conkit)	NEFFy NEFF (like RaptorX)	DeepMSA NEFF (symmetric)	DeepMSA NEFF (asymmetric)	Gremlin NEFF (double)	Gremlin NEFF (float)	ConKit NEFF	RaptorX NEFF
T1104	bfd_uniclust_hits.aln	117	214	214	16.225	15.7319	175.5	175.5	175	170.167	16.225	15.7319	175.5	175.5	175	169.583
T1104	mgnify_hits.aln	117	28	25	1.198	1.13581	12.9583	12.9583	12	12.2857	1.198	1.13581	12.9583	12.9583	12	12.1524
T1104	uniref90_hits.aln	117	29	29	1.72419	1.6564	18.65	18.65	18	17.9167	1.72419	1.6564	18.65	18.65	18	17.9167
T1105	bfd_uniclust_hits.aln	331	2051	2051	100.895	111.02	1835.39	1835.62	1835	2019.83	100.895	111.02	1835.39	1835.39	1835	2019.17
T1105	mgnify_hits.aln	331	501	500	22.9435	23.3923	417.42	417.42	417	425.585	22.9435	23.3923	417.42	417.42	417	424.466
T1105	uniref90_hits.aln	331	2394	2389	76.2684	84.3799	1387.58	1387.58	1387	1536.33	76.2684	84.3799	1387.58	1387.58	1387	1522.72
T1105v1	bfd_uniclust_hits.aln	331	2036	2036	99.9412	110.48	1816.4	1818.27	1818	2010	99.9412	110.48	1816.4	1816.4	1818	2009.5
T1105v1	mgnify_hits.aln	331	501	500	22.9508	23.3648	417.553	417.553	417	425.085	22.9508	23.3648	417.553	417.553	417	423.966
T1105v1	uniref90_hits.aln	331	2379	2375	75.9552	83.755	1381.88	1381.88	1381	1524.96	75.9552	83.755	1381.89	1381.88	1381	1510.39
T1106s1	bfd_uniclust_hits.aln	122	189	189	13.772	13.5457	152.117	152.117	152	150.117	13.772	13.5457	152.117	152.117	152	147.533
T1106s1	mgnify_hits.aln	122	14	14	0.905357	0.86009	10	10	10	9.5	0.905357	0.86009	10	10	10	8.5
T1106s1	uniref90_hits.aln	122	48	47	2.2191	2.09148	24.5107	24.5107	24	23.1012	2.2191	2.09148	24.5107	24.5107	24	21.544
T1106s2	bfd_uniclust_hits.aln	114	1252	1252	117.261	117.261	1252	1252	1252	1252	117.261	117.261	1252	1252	1252	1252
T1106s2	mgnify_hits.aln	114	64	62	5.61951	5.47903	60	60	60	58.5	5.61951	5.47903	60	60	60	58
T1106s2	uniref90_hits.aln	114	131	130	9.32929	9.38559	99.6095	99.6095	99	100.211	9.32929	9.38559	99.6095	99.6095	99	99.8524
T1109	bfd_uniclust_hits.aln	227	2046	2046	133.807	134.537	2015	2016	2016	2027	133.807	134.537	2015	2015	2016	2026.5
T1109	mgnify_hits.aln	227	501	499	24.3899	25.0126	367.472	367.472	367	376.852	24.3899	25.0126	367.472	367.472	367	374.237
T1109	uniref90_hits.aln	227	10000	9984	387.852	423.323	5843.57	5843.57	5843	6378.5	387.852	423.323	5843.55	5843.57	5843	6277.2
T1110	bfd_uniclust_hits.aln	227	2038	2038	133.077	133.973	2005	2005	2005	2019	133.077	133.973	2005	2005	2005	2018.5
T1110	mgnify_hits.aln	227	501	499	24.3236	25.0126	366.472	366.472	366	376.852	24.3236	25.0126	366.472	366.472	366	373.237
T1110	uniref90_hits.aln	227	10000	9984	387.776	423.502	5842.44	5842.44	5842	6381.19	387.776	423.502	5842.42	5842.44	5842	6281.58
T1112	bfd_uniclust_hits.aln	460	3846	3846	131.392	176.982	2812.67	2818.05	2818	3796.33	131.392	176.982	2812.67	2812.67	2818	3794.67
T1112	mgnify_hits.aln	460	501	501	14.2062	17.3736	304.69	304.69	304	372.623	14.2062	17.3736	304.689	304.69	304	370.847
T1112	uniref90_hits.aln	460	346	345	10.9823	11.9395	235.544	235.544	235	256.574	10.9823	11.9395	235.544	235.544	235	255.69
T1113	bfd_uniclust_hits.aln	193	5	5	0.359908	0.359908	5	5	5	5	0.359908	0.359908	5	5	5	5
T1113	mgnify_hits.aln	193	1	1	0.0719816	0.0719816	1	1	1	1	0.0719816	0.0719816	1	1	1	1
T1113	uniref90_hits.aln	193	7	7	0.431889	0.431889	6	6	6	6	0.431889	0.431889	6	6	6	6
T1114s1	bfd_uniclust_hits.aln	189	1618	1618	85.9708	114.152	1181.62	1181.9	1181	1569.33	85.9708	114.152	1181.62	1181.62	1181	1564
T1114s1	mgnify_hits.aln	189	91	91	5.37933	5.59123	73.9536	73.9536	73	76.8667	5.37933	5.59123	73.9536	73.9536	73	76.3667
T1114s1	uniref90_hits.aln	189	138	137	8.00132	8.1856	110	110	110	112.533	8.00132	8.1856	110	110	110	111.4
T1114s2	bfd_uniclust_hits.aln	369	3312	3312	111.154	166.635	2132.22	2135.19	2135	3201.45	111.154	166.635	2132.22	2132.22	2135	3191.99
T1114s2	mgnify_hits.aln	369	501	501	13.9705	15.5095	268.364	268.364	268	297.928	13.9705	15.5095	268.364	268.364	268	292.474
T1114s2	uniref90_hits.aln	369	4599	4590	66.5146	101.067	1277.7	1277.7	1277	1941.68	66.5146	101.067	1277.71	1277.7	1277	1908.76
T1114s3	bfd_uniclust_hits.aln	535	2731	2731	74.4216	117.272	1719.38	1721.38	1721	2712.5	74.4216	117.272	1719.38	1719.38	1721	2711.5
T1114s3	mgnify_hits.aln	535	501	501	11.8447	15.2866	273.968	273.968	273	353.579	11.8447	15.2866	273.968	273.968	273	350.263
T1114s3	uniref90_hits.aln	535	10000	9926	54.729	218.246	1265.83	1265.89	1265	5048.54	54.729	218.246	1265.79	1265.83	1265	4961.66
T1115	bfd_uniclust_hits.aln	288	2700	2700	153.943	156.879	2612.5	2612.5	2612	2662.33	153.943	156.879	2612.5	2612.5	2612	2661.83
T1115	mgnify_hits.aln	288	501	501	10.3337	12.6465	175.369	175.369	175	214.618	10.3337	12.6465	175.369	175.369	175	209.616
T1115	uniref90_hits.aln	288	10000	9904	117.745	149.716	1998.17	1998.2	1998	2541.86	117.745	149.716	1998.19	1998.17	1998	2474.99
T1118	bfd_uniclust_hits.aln	776	5122	5122	160.971	182.9	4478.78	4484.13	4484	5095.5	160.971	182.9	4478.78	4478.78	4484	5094.5
T1118	mgnify_hits.aln	776	501	501	11.6464	11.5763	324.431	324.431	324	322.479	11.6464	11.5763	324.431	324.431	324	321.139
T1118	uniref90_hits.aln	776	10000	9997	216.518	226.56	6031.49	6031.49	6031	6312.04	216.518	226.56	6031.46	6031.49	6031	6283.48
T1118v1	bfd_uniclust_hits.aln	776	5122	5122	160.971	182.9	4478.78	4484.13	4484	5095.5	160.971	182.9	4478.78	4478.78	4484	5094.5
T1118v1	mgnify_hits.aln	776	501	501	11.6464	11.5763	324.431	324.431	324	322.479	11.6464	11.5763	324.431	324.431	324	321.139
T1118v1	uniref90_hits.aln	776	10000	9997	216.518	226.56	6031.49	6031.49	6031	6312.04	216.518	226.56	6031.46	6031.49	6031	6283.48
T1119	bfd_uniclust_hits.aln	153	1	1	0.0808452	0.0808452	1	1	1	1	0.0808452	0.0808452	1	1	1	1
T1119	mgnify_hits.aln	153	1	1	0.0808452	0.0808452	1	1	1	1	0.0808452	0.0808452	1	1	1	1
T1119	uniref90_hits.aln	153	11	9	0.323381	0.276221	4	4	4	3.41667	0.323381	0.276221	4	4	4	3.41667
T1120	bfd_uniclust_hits.aln	235	2067	2067	117.727	132.444	1799.41	1804.72	1804	2030.33	117.727	132.444	1799.41	1799.41	1804	2028.83
T1120	mgnify_hits.aln	235	29	29	1.29596	1.43512	19.8667	19.8667	19	22	1.29596	1.43512	19.8667	19.8667	19	21.5
T1120	uniref90_hits.aln	235	67	67	2.3014	2.35524	35.2798	35.2798	35	36.1052	2.3014	2.35524	35.2798	35.2798	35	35.8195
T1121	bfd_uniclust_hits.aln	381	2469	2469	94.5736	124.723	1843.56	1846	1846	2435	94.5736	124.723	1843.56	1843.56	1846	2432.5
T1121	mgnify_hits.aln	381	501	500	18.9833	20.5006	370.54	370.54	370	400.155	18.9833	20.5006	370.539	370.54	370	398.056
T1121	uniref90_hits.aln	381	1613	1611	55.1419	66.8012	1076.33	1076.33	1076	1303.91	55.1419	66.8012	1076.33	1076.33	1076	1296.13
T1122	bfd_uniclust_hits.aln	241	1	1	0.0644157	0.0644157	1	1	1	1	0.0644157	0.0644157	1	1	1	1
T1122	mgnify_hits.aln	241	1	1	0.0644157	0.0644157	1	1	1	1	0.0644157	0.0644157	1	1	1	1
T1122	uniref90_hits.aln	241	2	1	0.0644157	0.0644157	1	1	1	1	0.0644157	0.0644157	1	1	1	1
T1123	bfd_uniclust_hits.aln	266	161	161	3.70698	6.1396	60.4409	60.459	60	101.011	3.70698	6.1396	60.4409	60.4409	60	95.9859
T1123	mgnify_hits.aln	266	3	3	0.122628	0.122628	2	2	2	2	0.122628	0.122628	2	2	2	2
T1123	uniref90_hits.aln	266	7	7	0.30657	0.265694	5	5	5	4.33333	0.30657	0.265694	5	5	5	4.33333
T1124	bfd_uniclust_hits.aln	384	3400	3400	167.787	172.74	3287.17	3287.94	3287	3385	167.787	172.74	3287.17	3287.17	3287	3384.5
T1124	mgnify_hits.aln	384	501	501	22.1103	22.879	433.272	433.272	433	448.335	22.1103	22.879	433.271	433.272	433	447.811
T1124	uniref90_hits.aln	384	8282	8274	295.352	356.132	5787.7	5787.7	5787	6979.98	295.352	356.132	5787.66	5787.7	5787	6937.81
T1125	bfd_uniclust_hits.aln	1200	1	1	0.0288675	0.0288675	1	1	1	1	0.0288675	0.0288675	1	1	1	1
T1125	mgnify_hits.aln	1200	1	1	0.0288675	0.0288675	1	1	1	1	0.0288675	0.0288675	1	1	1	1
T1125	uniref90_hits.aln	1200	4	4	0.0866025	0.0866025	3	3	3	3	0.0866025	0.0866025	3	3	3	3
T1127	bfd_uniclust_hits.aln	211	2180	2180	147.536	149.182	2143.08	2143.08	2143	2167.5	147.536	149.182	2143.08	2143.08	2143	2166.5
T1127	mgnify_hits.aln	211	501	497	0.655447	22.603	9.52091	9.52091	9	328.328	0.655447	22.603	9.52091	9.52091	9	313.558
T1127	uniref90_hits.aln	211	10000	9949	28.9208	293.842	420.088	420.099	420	4268.68	28.9208	293.842	420.089	420.088	420	4057.72
T1127v2	bfd_uniclust_hits.aln	211	2180	2180	147.536	149.182	2143.08	2143.08	2143	2167.5	147.536	149.182	2143.08	2143.08	2143	2166.5
T1127v2	mgnify_hits.aln	211	501	497	0.655447	22.603	9.52091	9.52091	9	328.328	0.655447	22.603	9.52091	9.52091	9	313.558
T1127v2	uniref90_hits.aln	211	10000	9949	28.9208	293.842	420.088	420.099	420	4268.68	28.9208	293.842	420.089	420.088	420	4057.72
T1129s2	bfd_uniclust_hits.aln	640	14	14	0.487518	0.487518	12.3333	12.3333	12	12.3333	0.487518	0.487518	12.3333	12.3333	12	12.3333
T1129s2	mgnify_hits.aln	640	12	12	0.237171	0.395285	6	6	6	10	0.237171	0.395285	6	6	6	10
T1129s2	uniref90_hits.aln	640	31	30	0.609948	0.931931	15.4306	15.4306	15	23.5762	0.609948	0.931931	15.4306	15.4306	15	23.5762
T1130	bfd_uniclust_hits.aln	198	1	1	0.0710669	0.0710669	1	1	1	1	0.0710669	0.0710669	1	1	1	1
T1130	mgnify_hits.aln	198	1	1	0.0710669	0.0710669	1	1	1	1	0.0710669	0.0710669	1	1	1	1
T1130	uniref90_hits.aln	198	1	1	0.0710669	0.0710669	1	1	1	1	0.0710669	0.0710669	1	1	1	1
T1131	bfd_uniclust_hits.aln	173	1	1	0.0760286	0.0760286	1	1	1	1	0.0760286	0.0760286	1	1	1	1
T1131	mgnify_hits.aln	173	1	1	0.0760286	0.0760286	1	1	1	1	0.0760286	0.0760286	1	1	1	1
T1131	uniref90_hits.aln	173	1	1	0.0760286	0.0760286	1	1	1	1	0.0760286	0.0760286	1	1	1	1
T1132	bfd_uniclust_hits.aln	102	1217	1217	117.167	117.58	1183.33	1183.33	1183	1187.5	117.167	117.58	1183.33	1183.33	1183	1186.83
T1132	mgnify_hits.aln	102	501	490	29.3471	32.3027	296.391	296.391	296	326.241	29.3471	32.3027	296.391	296.391	296	322.908
T1132	uniref90_hits.aln	102	901	896	52.2407	60.3418	527.605	527.605	527	609.922	52.2407	60.3418	527.605	527.605	527	593.522
T1133	bfd_uniclust_hits.aln	585	4517	4517	148.635	184.491	3593.86	3595.01	3595	4462.75	148.635	184.491	3593.87	3593.86	3595	4459.25
T1133	mgnify_hits.aln	585	384	381	4.78425	13.1089	115.716	115.716	115	317.061	4.78425	13.1089	115.716	115.716	115	313.168
T1133	uniref90_hits.aln	585	3447	3330	40.3081	71.8689	974.922	974.922	974	1738.32	40.3081	71.8689	974.927	974.922	974	1720.84
T1134s1	bfd_uniclust_hits.aln	230	1580	1580	103.127	103.721	1564	1564	1564	1573	103.127	103.721	1564	1564	1564	1573
T1134s1	mgnify_hits.aln	230	501	492	14.5055	25.0364	219.987	219.987	219	379.696	14.5055	25.0364	219.987	219.987	219	374.102
T1134s1	uniref90_hits.aln	230	10000	9559	341.776	511.189	5183.29	5183.29	5183	7752.57	341.776	511.189	5183.28	5183.29	5183	7684.33
T1134s2	bfd_uniclust_hits.aln	313	3095	3095	148.657	172.085	2628.43	2630.01	2630	3044.5	148.657	172.085	2628.43	2628.43	2630	3043
T1134s2	mgnify_hits.aln	313	501	467	9.71462	14.4344	171.869	171.869	171	255.37	9.71462	14.4344	171.869	171.869	171	250.851
T1134s2	uniref90_hits.aln	313	976	958	21.9432	35.5193	388.215	388.215	388	628.401	21.9432	35.5193	388.215	388.215	388	620.591
T1137s1	bfd_uniclust_hits.aln	409	3864	3864	173.105	187.593	3499.93	3500.83	3500	3794.33	173.105	187.593	3499.94	3499.93	3500	3792.83
T1137s1	mgnify_hits.aln	409	501	499	16.8759	18.7656	341.293	341.293	341	379.51	16.8759	18.7656	341.293	341.293	341	377.046
T1137s1	uniref90_hits.aln	409	4771	4757	119.263	140.445	2411.62	2411.95	2411	2840.33	119.263	140.445	2411.62	2411.62	2411	2811.11
T1137s2	bfd_uniclust_hits.aln	343	3097	3097	162.77	165.98	3013.36	3014.54	3014	3074.5	162.77	165.98	3013.36	3013.36	3014	3073.5
T1137s2	mgnify_hits.aln	343	501	501	20.8838	20.1916	386.773	386.773	386	373.953	20.8838	20.1916	386.773	386.773	386	369.956
T1137s2	uniref90_hits.aln	343	10000	9987	286.016	333.239	5297.1	5297.1	5297	6171.86	286.016	333.239	5297.08	5297.1	5297	6100.08
T1137s3	bfd_uniclust_hits.aln	524	4234	4234	134.126	177.009	3067.07	3070.28	3070	4052.21	134.126	177.009	3067.07	3067.07	3070	4041.42
T1137s3	mgnify_hits.aln	524	501	501	10.2854	15.5817	235.443	235.443	235	356.682	10.2854	15.5817	235.443	235.443	235	353.02
T1137s3	uniref90_hits.aln	524	9196	9185	120.136	270.733	2750.04	2750.04	2750	6197.77	120.136	270.733	2750.07	2750.04	2750	6139.14
T1137s4	bfd_uniclust_hits.aln	547	5031	5031	144.481	204.372	3375.48	3379.12	3379	4781.43	144.481	204.372	3375.48	3375.48	3379	4766.22
T1137s4	mgnify_hits.aln	547	501	501	11.1041	15.1046	259.703	259.703	259	353.268	11.1041	15.1046	259.703	259.703	259	349.256
T1137s4	uniref90_hits.aln	547	10000	9985	120.501	292.039	2818.27	2818.28	2818	6830.4	120.501	292.039	2818.29	2818.27	2818	6773.11
T1137s5	bfd_uniclust_hits.aln	390	4285	4285	197.95	214.473	3908.84	3909.2	3909	4235.5	197.95	214.473	3908.84	3908.84	3909	4234
T1137s5	mgnify_hits.aln	390	501	499	16.3155	17.4782	322.205	322.205	322	345.166	16.3155	17.4782	322.205	322.205	322	343.095
T1137s5	uniref90_hits.aln	390	10000	9964	201.574	303.741	3980.77	3980.77	3980	5998.75	201.574	303.741	3980.8	3980.77	3980	5912.37
T1137s6	bfd_uniclust_hits.aln	518	4488	4488	149.546	187.892	3399.44	3403.61	3403	4276.55	149.546	187.892	3399.44	3399.44	3403	4271.02
T1137s6	mgnify_hits.aln	518	501	500	12.6963	16.005	288.962	288.962	288	364.267	12.6963	16.005	288.962	288.962	288	360.795
T1137s6	uniref90_hits.aln	518	10000	9982	146.816	296.21	3341.31	3341.48	3341	6743.36	146.816	296.21	3341.41	3341.31	3341	6667.91
T1137s7	bfd_uniclust_hits.aln	653	3913	3913	50.478	147.16	1285.49	1289.91	1289	3761.2	50.478	147.16	1285.49	1285.49	1289	3750.66
T1137s7	mgnify_hits.aln	653	501	501	0.996704	10.0453	25.4696	25.4696	25	256.697	0.996704	10.0453	25.4696	25.4696	25	253.186
T1137s7	uniref90_hits.aln	653	10000	9971	2.45931	180.713	62.8358	62.8448	62	4618.27	2.45931	180.713	62.8359	62.8358	62	4545.72
T1137s8	bfd_uniclust_hits.aln	266	1748	1748	103.036	106.533	1679.46	1680.46	1680	1737	103.036	106.533	1679.46	1679.46	1680	1736
T1137s8	mgnify_hits.aln	266	501	497	12.2266	10.4783	199.41	199.41	199	170.896	12.2266	10.4783	199.41	199.41	199	168.08
T1137s8	uniref90_hits.aln	266	10000	9986	239.733	274.545	3909.68	3909.93	3909	4479.19	239.733	274.545	3909.7	3909.68	3909	4394.64
T1137s9	bfd_uniclust_hits.aln	289	1635	1635	91.3899	95.5	1553.55	1553.63	1553	1623.5	91.3899	95.5	1553.55	1553.55	1553	1622.5
T1137s9	mgnify_hits.aln	289	501	501	13.8884	11.842	236.103	236.103	236	201.314	13.8884	11.842	236.103	236.103	236	197.561
T1137s9	uniref90_hits.aln	289	10000	9982	199.952	270.669	3398.18	3399.18	3399	4602.74	199.952	270.669	3398.2	3398.18	3399	4514.72
T1139	bfd_uniclust_hits.aln	317	3739	3739	193.794	208.122	3448.6	3450.41	3450	3705.5	193.794	208.122	3448.6	3448.6	3450	3704.17
T1139	mgnify_hits.aln	317	501	480	6.54888	24.5678	116.599	116.599	116	437.417	6.54888	24.5678	116.599	116.599	116	436.317
T1139	uniref90_hits.aln	317	10000	9594	87.8717	372.347	1564.28	1564.51	1564	6629.92	87.8717	372.347	1564.29	1564.28	1564	6542.92
T1145	bfd_uniclust_hits.aln	635	2572	2572	4.2129	97.2729	105.202	106.162	106	2452.45	4.2129	97.2729	105.201	105.202	106	2438.88
T1145	mgnify_hits.aln	635	501	449	3.31532	6.36163	83.5434	83.5434	83	160.308	3.31532	6.36163	83.5433	83.5434	83	158.949
T1145	uniref90_hits.aln	635	457	451	2.96085	14.4748	74.611	74.611	74	364.755	2.96085	14.4748	74.611	74.611	74	361.198
T1146	bfd_uniclust_hits.aln	310	2026	2026	94.4673	112.958	1663.1	1663.27	1663	1988.83	94.4673	112.958	1663.1	1663.1	1663	1987.67
T1146	mgnify_hits.aln	310	501	497	10.9966	24.4513	193.616	193.616	193	430.51	10.9966	24.4513	193.616	193.616	193	427.677
T1146	uniref90_hits.aln	310	1992	1962	28.5821	79.1572	503.24	503.24	503	1393.72	28.5821	79.1572	503.24	503.24	503	1365.6
T1147	bfd_uniclust_hits.aln	103	1092	1092	103.328	104.034	1048.67	1048.67	1048	1055.83	103.328	104.034	1048.67	1048.67	1048	1051.83
T1147	mgnify_hits.aln	103	359	357	21.6481	19.0608	219.704	219.704	219	193.446	21.6481	19.0608	219.704	219.704	219	184.115
T1147	uniref90_hits.aln	103	1540	1509	45.5155	44.8903	461.931	461.931	461	455.72	45.5155	44.8903	461.931	461.931	461	429.237
T1148	bfd_uniclust_hits.aln	177	1536	1536	113.674	114.726	1512.33	1512.33	1512	1526.33	113.674	114.726	1512.33	1512.33	1512	1525.83
T1148	mgnify_hits.aln	177	501	490	31.9439	33.7614	424.986	424.986	424	449.167	31.9439	33.7614	424.985	424.986	424	448.376
T1148	uniref90_hits.aln	177	10000	8984	184.301	217.502	2451.96	2451.97	2451	2895.95	184.301	217.502	2451.97	2451.96	2451	2845.37
T1150	bfd_uniclust_hits.aln	370	3495	3495	153.552	179.704	2947.86	2953.62	2953	3457.17	153.552	179.704	2947.87	2947.86	2953	3453.17
T1150	mgnify_hits.aln	370	501	500	14.2778	19.2833	274.639	274.639	274	370.922	14.2778	19.2833	274.639	274.639	274	366.208
T1150	uniref90_hits.aln	370	3758	3720	14.36	88.6539	276.219	276.219	276	1705.29	14.36	88.6539	276.219	276.219	276	1657.24
T1151s2	bfd_uniclust_hits.aln	116	1077	1077	95.7878	98.2328	1031.67	1031.67	1031	1058	95.7878	98.2328	1031.67	1031.67	1031	1058
T1151s2	mgnify_hits.aln	116	45	45	2.0736	2.82721	22.3333	22.3333	22	30.45	2.0736	2.82721	22.3333	22.3333	22	28.7833
T1151s2	uniref90_hits.aln	116	195	194	4.83872	7.52182	52.1146	52.1146	52	81.0125	4.83872	7.52182	52.1146	52.1146	52	75.5722
T1152	bfd_uniclust_hits.aln	56	1266	1266	168.241	168.375	1259	1259	1259	1260	168.241	168.375	1259	1259	1259	1258.5
T1152	mgnify_hits.aln	56	501	345	7.25793	10.5131	54.3134	54.3134	54	78.6727	7.25793	10.5131	54.3134	54.3134	54	71.3986
T1152	uniref90_hits.aln	56	10000	9379	664.746	796.108	4974.5	4974.5	4974	5958.03	664.746	796.108	4974.49	4974.5	4974	5638.53
T1153	bfd_uniclust_hits.aln	299	1692	1692	96.0003	96.6653	1660	1660	1660	1671.5	96.0003	96.6653	1660	1660	1660	1671.5
T1153	mgnify_hits.aln	299	25	22	0.809641	1.15181	14	14	14	19.9167	0.809641	1.15181	14	14	14	19.9167
T1153	uniref90_hits.aln	299	611	599	14.3127	17.7365	247.489	247.489	247	306.729	14.3127	17.7365	247.489	247.489	247	302.6
T1154	bfd_uniclust_hits.aln	1424	124	124	0.68166	2.29609	25.7207	25.7231	25	86.6452	0.68166	2.29609	25.7207	25.7207	25	86.4607
T1154	mgnify_hits.aln	1424	18	18	0.213672	0.428416	8.0631	8.0631	8	16.1667	0.213672	0.428416	8.0631	8.0631	8	16.1667
T1154	uniref90_hits.aln	1424	41	40	0.419728	0.812665	15.8388	15.8388	15	30.6667	0.419728	0.812665	15.8388	15.8388	15	30.6667
T1155	bfd_uniclust_hits.aln	116	40	40	2.30572	2.55331	24.8333	24.8333	24	27.5	2.30572	2.55331	24.8333	24.8333	24	27.0833
T1155	mgnify_hits.aln	116	1	1	0.0928477	0.0928477	1	1	1	1	0.0928477	0.0928477	1	1	1	1
T1155	uniref90_hits.aln	116	41	39	2.23144	2.39569	24.0333	24.0333	24	25.8024	2.23144	2.39569	24.0333	24.0333	24	25.6524
T1157s1	bfd_uniclust_hits.aln	1029	5196	5196	38.0931	154.805	1221.6	1221.95	1221	4966.5	38.0931	154.805	1221.55	1221.6	1221	4949.87
T1157s1	mgnify_hits.aln	1029	501	495	0.336111	13.3038	10.7818	10.7818	10	426.759	0.336111	13.3038	10.7818	10.7818	10	422.736
T1157s1	uniref90_hits.aln	1029	10000	8670	9.03898	84.6413	289.889	289.953	289	2715.79	9.03898	84.6413	289.896	289.889	289	2629.43
T1157s2	bfd_uniclust_hits.aln	495	3289	3289	99.7702	146.035	2217.99	2219.75	2219	3249.07	99.7702	146.035	2217.99	2217.99	2219	3248.07
T1157s2	mgnify_hits.aln	495	501	497	9.29165	20.0736	206.726	206.726	206	446.61	9.29165	20.0736	206.726	206.726	206	443.929
T1157s2	uniref90_hits.aln	495	10000	9494	89.2905	198.548	1986.58	1986.59	1986	4419.79	89.2905	198.548	1986.39	1986.58	1986	4349.74
T1158	bfd_uniclust_hits.aln	1340	13470	13470	14.8269	364.139	542.446	542.752	542	13330.3	14.8269	364.139	542.441	542.446	542	13321.5
T1158	mgnify_hits.aln	1340	501	492	7.09251	11.8114	259.629	259.629	259	432.367	7.09251	11.8114	259.629	259.629	259	431.783
T1158	uniref90_hits.aln	1340	10000	9678	52.0088	109.556	1903.82	1903.83	1903	4012.42	52.0088	109.556	1903.82	1903.82	1903	3987.83
T1158v1	bfd_uniclust_hits.aln	1340	12861	12861	15.2364	347.778	557.249	557.745	557	12731.2	15.2364	347.778	557.246	557.249	557	12723.1
T1158v1	mgnify_hits.aln	1340	501	492	7.09251	11.8114	259.629	259.629	259	432.367	7.09251	11.8114	259.629	259.629	259	431.783
T1158v1	uniref90_hits.aln	1340	10000	9678	51.9934	109.555	1903.25	1903.27	1903	4012.36	51.9934	109.555	1903.25	1903.25	1903	3987.77
T1158v2	bfd_uniclust_hits.aln	1340	12861	12861	15.2364	347.778	557.249	557.745	557	12731.2	15.2364	347.778	557.246	557.249	557	12723.1
T1158v2	mgnify_hits.aln	1340	501	492	7.09251	11.8114	259.629	259.629	259	432.367	7.09251	11.8114	259.629	259.629	259	431.783
T1158v2	uniref90_hits.aln	1340	10000	9678	51.9934	109.555	1903.25	1903.27	1903	4012.36	51.9934	109.555	1903.25	1903.25	1903	3987.77
T1158v3	bfd_uniclust_hits.aln	1340	12861	12861	15.2364	347.778	557.249	557.745	557	12731.2	15.2364	347.778	557.246	557.249	557	12723.1
T1158v3	mgnify_hits.aln	1340	501	492	7.09251	11.8114	259.629	259.629	259	432.367	7.09251	11.8114	259.629	259.629	259	431.783
T1158v3	uniref90_hits.aln	1340	10000	9678	51.9934	109.555	1903.25	1903.27	1903	4012.36	51.9934	109.555	1903.25	1903.25	1903	3987.77
T1158v4	bfd_uniclust_hits.aln	1340	12861	12861	15.2364	347.778	557.249	557.745	557	12731.2	15.2364	347.778	557.246	557.249	557	12723.1
T1158v4	mgnify_hits.aln	1340	501	492	7.09251	11.8114	259.629	259.629	259	432.367	7.09251	11.8114	259.629	259.629	259	431.783
T1158v4	uniref90_hits.aln	1340	10000	9678	51.9934	109.555	1903.25	1903.27	1903	4012.36	51.9934	109.555	1903.25	1903.25	1903	3987.77
T1159	bfd_uniclust_hits.aln	160	55	55	2.98704	2.94092	37.7833	37.7833	37	37.2	2.98704	2.94092	37.7833	37.7833	37	36.5833
T1159	mgnify_hits.aln	160	21	20	1.42302	1.3835	18	18	18	17.5	1.42302	1.3835	18	18	18	17.5
T1159	uniref90_hits.aln	160	73	72	3.5569	3.08209	44.9917	44.9917	44	38.9857	3.5569	3.08209	44.9917	44.9917	44	38.6885
T1160	bfd_uniclust_hits.aln	48	1005	1005	142.606	142.533	988	988	988	987.5	142.606	142.533	988	988	988	985.5
T1160	mgnify_hits.aln	48	501	486	46.7166	49.2692	323.662	323.662	323	341.347	46.7166	49.2692	323.662	323.662	323	321.911
T1160	uniref90_hits.aln	48	643	624	51.0804	55.2854	353.895	353.895	353	383.029	51.0804	55.2854	353.895	353.895	353	355.04
T1161	bfd_uniclust_hits.aln	48	1145	1145	159.974	162.091	1108.33	1108.33	1108	1123	159.974	162.091	1108.33	1108.33	1108	1120
T1161	mgnify_hits.aln	48	23	23	2.74241	2.6943	19	19	19	18.6667	2.74241	2.6943	19	19	19	18.6667
T1161	uniref90_hits.aln	48	48	47	4.59475	4.72465	31.8333	31.8333	31	32.7333	4.59475	4.72465	31.8333	31.8333	31	31.4
T1162	bfd_uniclust_hits.aln	196	459	459	22.67	28.3298	317.38	317.38	317	396.783	22.67	28.3298	317.38	317.38	317	392.017
T1162	mgnify_hits.aln	196	1	1	0.0714286	0.0714286	1	1	1	1	0.0714286	0.0714286	1	1	1	1
T1162	uniref90_hits.aln	196	62	61	3.71429	3.51735	52	52	52	49.2429	3.71429	3.51735	52	52	52	49.1429
T1163	bfd_uniclust_hits.aln	191	440	440	23.3775	24.0938	323.083	323.083	323	332.983	23.3775	24.0938	323.083	323.083	323	327.817
T1163	mgnify_hits.aln	191	1	1	0.0723575	0.0723575	1	1	1	1	0.0723575	0.0723575	1	1	1	1
T1163	uniref90_hits.aln	191	484	478	23.6478	26.829	326.82	326.82	326	370.784	23.6478	26.829	326.82	326.82	326	360.286
T1165	bfd_uniclust_hits.aln	3014	7963	7963	13.5074	133.409	741.467	741.554	741	7327.66	13.5074	133.409	741.489	741.467	741	7291.63
T1165	mgnify_hits.aln	3014	501	489	0.182478	7.6556	10.0181	10.0181	10	420.292	0.182478	7.6556	10.018	10.0181	10	419.042
T1165	uniref90_hits.aln	3014	10000	5977	1.27612	40.8699	70.0589	70.0589	70	2243.85	1.27612	40.8699	70.0555	70.0589	70	2213.59
T1169	bfd_uniclust_hits.aln	3364	13597	13597	2.13435	230.95	123.791	123.792	123	13395.1	2.13435	230.95	123.802	123.791	123	13382.5
T1169	mgnify_hits.aln	3364	501	484	0.0519916	6.0127	3.01551	3.01551	3	348.737	0.0519916	6.0127	3.01555	3.01551	3	347.6
T1169	uniref90_hits.aln	3364	10000	9819	1.01782	109.127	59.0337	59.0337	59	6329.39	1.01782	109.127	59.0221	59.0337	59	6241.42
T1170	bfd_uniclust_hits.aln	318	2802	2802	154.156	156.334	2749	2749	2749	2787.83	154.156	156.334	2749	2749	2749	2787.33
T1170	mgnify_hits.aln	318	501	469	6.20855	5.75057	110.714	110.714	110	102.547	6.20855	5.75057	110.714	110.714	110	100.458
T1170	uniref90_hits.aln	318	10000	9996	138.868	138.729	2476.37	2476.37	2476	2476.76	138.868	138.729	2476.39	2476.37	2476	2425.59
T1173	bfd_uniclust_hits.aln	204	2186	2186	129.991	152.035	1851.4	1856.65	1856	2171.5	129.991	152.035	1851.4	1851.4	1856	2171.5
T1173	mgnify_hits.aln	204	501	461	4.34003	30.5028	61.9881	61.9881	61	435.667	4.34003	30.5028	61.9881	61.9881	61	432.81
T1173	uniref90_hits.aln	204	767	748	5.482	46.307	78.2987	78.2987	78	661.396	5.482	46.307	78.2987	78.2987	78	655.246
T1174	bfd_uniclust_hits.aln	338	4400	4400	177.424	238.05	3261.3	3261.89	3261	4376.5	177.424	238.05	3261.31	3261.3	3261	4375
T1174	mgnify_hits.aln	338	501	474	14.5636	23.8839	267.748	267.748	267	439.1	14.5636	23.8839	267.748	267.748	267	439.1
T1174	uniref90_hits.aln	338	1550	1528	32.712	77.9351	601.403	601.404	601	1432.82	32.712	77.9351	601.404	601.403	601	1425.47
T1175	bfd_uniclust_hits.aln	312	2582	2582	115.751	137.054	2042.65	2044.57	2044	2422.36	115.751	137.054	2042.66	2042.65	2044	2410.89
T1175	mgnify_hits.aln	312	30	30	1.19644	0.890725	21.1333	21.1333	21	15.7333	1.19644	0.890725	21.1333	21.1333	21	15.7333
T1175	uniref90_hits.aln	312	38	33	1.5097	1.33867	26.6667	26.6667	26	23.6456	1.5097	1.33867	26.6667	26.6667	26	23.6456
T1176	bfd_uniclust_hits.aln	170	114	114	6.62146	6.95254	86.3333	86.3333	86	90.65	6.62146	6.95254	86.3333	86.3333	86	90.35
T1176	mgnify_hits.aln	170	12	12	0.460179	0.460179	6	6	6	6	0.460179	0.460179	6	6	6	6
T1176	uniref90_hits.aln	170	29	28	1.38519	1.2548	18.0606	18.0606	18	16.3606	1.38519	1.2548	18.0606	18.0606	18	16.3606
T1177	bfd_uniclust_hits.aln	223	1153	1153	74.1763	75.5365	1107.47	1107.69	1107	1128.5	74.1763	75.5365	1107.47	1107.47	1107	1127.5
T1177	mgnify_hits.aln	223	93	79	2.30052	1.44298	34.3541	34.3541	34	21.5483	2.30052	1.44298	34.3541	34.3541	34	21.3894
T1177	uniref90_hits.aln	223	61	60	3.5045	3.07321	52.3333	52.3333	52	45.8929	3.5045	3.07321	52.3333	52.3333	52	45.8429
T1178	bfd_uniclust_hits.aln	306	23	23	1.08616	1.05757	19	19	19	18.5	1.08616	1.05757	19	19	19	18.5
T1178	mgnify_hits.aln	306	3	3	0.114332	0.114332	2	2	2	2	0.114332	0.114332	2	2	2	2
T1178	uniref90_hits.aln	306	7	7	0.342997	0.342997	6	6	6	6	0.342997	0.342997	6	6	6	6
T1179	bfd_uniclust_hits.aln	261	138	138	7.4794	7.11832	120.833	120.833	120	115	7.4794	7.11832	120.833	120.833	120	112.833
T1179	mgnify_hits.aln	261	1	1	0.0618984	0.0618984	1	1	1	1	0.0618984	0.0618984	1	1	1	1
T1179	uniref90_hits.aln	261	6	6	0.247594	0.206328	4	4	4	3.33333	0.247594	0.206328	4	4	4	3.33333
T1180	bfd_uniclust_hits.aln	404	3718	3718	149.187	183.485	2992.23	2998.62	2998	3688	149.187	183.485	2992.23	2992.23	2998	3687
T1180	mgnify_hits.aln	404	501	488	5.54114	8.90123	111.375	111.375	111	178.912	5.54114	8.90123	111.375	111.375	111	176.947
T1180	uniref90_hits.aln	404	10000	9986	102.704	360.418	2064.24	2064.32	2064	7245.31	102.704	360.418	2064.26	2064.24	2064	7164.78
T1181	bfd_uniclust_hits.aln	688	5147	5147	41.97	185.56	1098.41	1100.86	1100	4867.9	41.97	185.56	1098.41	1098.41	1100	4849.78
T1181	mgnify_hits.aln	688	237	234	0.419373	5.48615	11.0001	11.0001	11	143.9	0.419373	5.48615	11	11.0001	11	138.581
T1181	uniref90_hits.aln	688	409	382	0.406689	6.84875	10.6674	10.6674	10	179.641	0.406689	6.84875	10.6672	10.6674	10	170.799
T1182	bfd_uniclust_hits.aln	544	3153	3153	44.1723	131.563	1028.25	1030.27	1030	3069.05	44.1723	131.563	1028.25	1028.25	1030	3061.28
T1182	mgnify_hits.aln	544	501	500	9.74477	18.7625	227.285	227.285	227	437.612	9.74477	18.7625	227.285	227.285	227	434.399
T1182	uniref90_hits.aln	544	583	580	8.58968	19.4945	200.344	200.344	200	454.686	8.58968	19.4945	200.344	200.344	200	449.138
T1183	bfd_uniclust_hits.aln	200	1958	1958	133.334	137.568	1883.9	1885.63	1885	1945.5	133.334	137.568	1883.9	1883.9	1885	1945.5
T1183	mgnify_hits.aln	200	501	490	19.5464	25.8362	276.428	276.428	276	365.379	19.5464	25.8362	276.428	276.428	276	362.823
T1183	uniref90_hits.aln	200	2314	2309	62.5199	114.545	884.091	884.165	884	1619.91	62.5199	114.545	884.092	884.091	884	1592.17
T1184	bfd_uniclust_hits.aln	171	24	24	1.52944	1.68238	20	20	20	22	1.52944	1.68238	20	20	20	22
T1184	mgnify_hits.aln	171	7	7	0.535303	0.535303	7	7	7	7	0.535303	0.535303	7	7	7	7
T1184	uniref90_hits.aln	171	10	10	0.317358	0.317358	4.15	4.15	4	4.15	0.317358	0.317358	4.15	4.15	4	4.15
T1185s1	bfd_uniclust_hits.aln	350	3740	3740	191.466	198.361	3582	3582	3582	3711.5	191.466	198.361	3582	3582	3582	3710.5
T1185s1	mgnify_hits.aln	350	501	500	15.6571	21.1912	292.918	292.918	292	396.451	15.6571	21.1912	292.918	292.918	292	394.546
T1185s1	uniref90_hits.aln	350	9719	9592	173.982	275.586	3254.89	3254.9	3254	5157.33	173.982	275.586	3254.9	3254.89	3254	5084.99
T1185s2	bfd_uniclust_hits.aln	376	3771	3771	188.504	192.489	3653.23	3655.23	3655	3733.5	188.504	192.489	3653.23	3653.23	3655	3732
T1185s2	mgnify_hits.aln	376	501	501	9.96871	18.8584	193.301	193.301	193	365.678	9.96871	18.8584	193.3	193.301	193	361.318
T1185s2	uniref90_hits.aln	376	9669	9508	141.311	257.184	2739.98	2740.12	2740	4988.57	141.311	257.184	2739.95	2739.98	2740	4896.99
T1185s4	bfd_uniclust_hits.aln	280	2364	2364	138.607	139.772	2319.33	2319.33	2319	2339.33	138.607	139.772	2319.33	2319.33	2319	2338.83
T1185s4	mgnify_hits.aln	280	501	493	10.2262	16.793	171.117	171.117	171	281	10.2262	16.793	171.117	171.117	171	276.533
T1185s4	uniref90_hits.aln	280	3481	3300	52.9654	93.2247	886.094	886.281	886	1560.75	52.9654	93.2247	886.095	886.094	886	1530.25
T1186	bfd_uniclust_hits.aln	259	2253	2253	137.454	139.466	2211.01	2212.11	2212	2244.5	137.454	139.466	2211.01	2211.01	2212	2243.5
T1186	mgnify_hits.aln	259	501	498	23.8766	23.0501	384.258	384.258	384	370.956	23.8766	23.0501	384.258	384.258	384	369.761
T1186	uniref90_hits.aln	259	10000	9974	308.706	352.686	4968.13	4968.16	4968	5677.09	308.706	352.686	4968.1	4968.13	4968	5599.37
T1187	bfd_uniclust_hits.aln	166	1145	1145	85.1171	86.8318	1096.66	1096.66	1096	1118.75	85.1171	86.8318	1096.66	1096.66	1096	1116.25
T1187	mgnify_hits.aln	166	72	61	1.87194	3.26889	24.1182	24.1182	24	42.1167	1.87194	3.26889	24.1182	24.1182	24	41.375
T1187	uniref90_hits.aln	166	4076	3859	103.199	184.865	1329.6	1329.62	1329	2382.46	103.199	184.865	1329.6	1329.6	1329	2300.63
T1188	bfd_uniclust_hits.aln	630	3499	3499	96.2115	132.769	2413.34	2414.89	2414	3333.72	96.2115	132.769	2413.34	2413.34	2414	3329.29
T1188	mgnify_hits.aln	630	501	422	5.25531	8.25165	131.907	131.907	131	207.115	5.25531	8.25165	131.907	131.907	131	206.069
T1188	uniref90_hits.aln	630	10000	9722	65.1527	226.906	1635.12	1635.32	1635	5696.52	65.1527	226.906	1635.15	1635.12	1635	5612.07
T1189	bfd_uniclust_hits.aln	55	1215	1215	160.19	160.325	1188	1188	1188	1189	160.19	160.325	1188	1188	1188	1188
T1189	mgnify_hits.aln	55	501	293	0.408819	0.408078	3.03188	3.03188	3	3.02639	0.408819	0.408078	3.03189	3.03188	3	3.0089
T1189	uniref90_hits.aln	55	8272	7779	429.123	417.352	3182.45	3182.46	3182	3096	429.123	417.352	3182.47	3182.45	3182	2802.44
T1190	bfd_uniclust_hits.aln	55	1215	1215	160.19	160.325	1188	1188	1188	1189	160.19	160.325	1188	1188	1188	1188
T1190	mgnify_hits.aln	55	501	293	0.408819	0.408078	3.03188	3.03188	3	3.02639	0.408819	0.408078	3.03189	3.03188	3	3.0089
T1190	uniref90_hits.aln	55	8272	7779	429.123	417.352	3182.45	3182.46	3182	3096	429.123	417.352	3182.47	3182.45	3182	2802.44
T1191	bfd_uniclust_hits.aln	1770	5715	5715	25.1818	132.208	1059.28	1059.43	1059	5563.17	25.1818	132.208	1059.27	1059.28	1059	5560.5
T1191	mgnify_hits.aln	1770	84	84	0.25855	1.93718	10.8776	10.8776	10	81.5	0.25855	1.93718	10.8776	10.8776	10	81.5
T1191	uniref90_hits.aln	1770	3003	2786	8.87245	38.5507	373.276	373.276	373	1621.91	8.87245	38.5507	373.278	373.276	373	1607.43
T1192	bfd_uniclust_hits.aln	418	1805	1805	24.5949	80.5798	500.525	502.845	502	1647.46	24.5949	80.5798	500.524	500.525	502	1636.77
T1192	mgnify_hits.aln	418	501	492	2.10805	15.0761	43.0992	43.0992	43	308.231	2.10805	15.0761	43.0992	43.0992	43	305.363
T1192	uniref90_hits.aln	418	2077	2036	17.8249	46.8934	364.375	364.431	364	959.277	17.8249	46.8934	364.376	364.375	364	945.271
T1193	bfd_uniclust_hits.aln	1297	10772	10772	17.5721	297.034	632.73	632.84	632	10697.8	17.5721	297.034	632.725	632.73	632	10694.3
T1193	mgnify_hits.aln	1297	501	495	3.87812	10.5864	139.666	139.666	139	381.257	3.87812	10.5864	139.666	139.666	139	379.423
T1193	uniref90_hits.aln	1297	10000	9937	90.8454	120.391	3271.67	3271.7	3271	4337.25	90.8454	120.391	3271.67	3271.67	3271	4307.77
T1194	bfd_uniclust_hits.aln	168	1201	1201	90.1453	90.9618	1168.42	1168.42	1168	1179	90.1453	90.9618	1168.42	1168.42	1168	1178
T1194	mgnify_hits.aln	168	6	6	0.46291	0.46291	6	6	6	6	0.46291	0.46291	6	6	6	6
T1194	uniref90_hits.aln	168	12	10	0.540062	0.540062	7	7	7	7	0.540062	0.540062	7	7	7	7
T1195	bfd_uniclust_hits.aln	279	1809	1809	106.745	107.464	1783	1783	1783	1795	106.745	107.464	1783	1783	1783	1795
T1195	mgnify_hits.aln	279	501	493	25.3626	25.5302	423.639	423.639	423	426.438	25.3626	25.5302	423.638	423.639	423	424.355
T1195	uniref90_hits.aln	279	10000	8456	190.111	215.199	3175.37	3175.49	3175	3595.15	190.111	215.199	3175.37	3175.37	3175	3541.52
T1196	bfd_uniclust_hits.aln	361	3588	3588	174.005	187.763	3305.66	3306.09	3306	3568	174.005	187.763	3305.66	3305.66	3306	3567
T1196	mgnify_hits.aln	361	501	487	18.4016	19.2379	349.63	349.63	349	365.519	18.4016	19.2379	349.63	349.63	349	364.113
T1196	uniref90_hits.aln	361	10000	9512	84.6967	88.7418	1609.1	1609.24	1609	1686.27	84.6967	88.7418	1609.11	1609.1	1609	1662.1
T1197	bfd_uniclust_hits.aln	289	1594	1594	92.4706	92.8529	1572	1572	1572	1578.5	92.4706	92.8529	1572	1572	1572	1578.5
T1197	mgnify_hits.aln	289	501	492	24.3325	24.7696	413.652	413.652	413	421.083	24.3325	24.7696	413.652	413.652	413	419.717
T1197	uniref90_hits.aln	289	10000	7303	80.0865	84.7709	1361.45	1361.47	1361	1442.39	80.0865	84.7709	1361.47	1361.45	1361	1419.95

### Sheet: rMSA NEFF
Target	MSA Length	MSA Depth	NEFFy NEFF (like rMSA)	rMSA (double) NEFF	rMSA (float) NEFF
6rflU	63	7480	153.127	153.129	153.127
6ft62	162	3371	60.6904	60.6905	60.6904
5v3fA	31	18	1.31895	1.31895	1.31895
3j79B	118	12615	43.775	43.7749	43.775
6dlrA	106	1963	59.2764	59.2764	59.2764
3ndbM	136	4560	163.249	163.25	163.249
6c4hA	636	6066	151.228	151.228	151.228
6az35	97	35	0.829803	0.829803	0.829803
2zniC	72	6756	257.815	257.817	257.815
5dqkA	48	2676	12.835	12.835	12.835
6jxmB	97	17636	55.4867	55.4867	55.4867
2zueB	75	18760	214.363	214.368	214.363
6dvkH	95	229	3.5596	3.5596	3.5596
6mwnA	91	206	2.78879	2.78879	2.78879
6u8dA	68	589	2.19479	2.19479	2.19479
6tb3n	75	17400	220.27	220.275	220.27
6ah3T	80	15073	176.689	176.693	176.689
3v7eC	126	4587	136.46	136.46	136.46
3iwnA	93	2670	151.744	151.744	151.744
5czzB	73	38	2.94554	2.94554	2.94554
5dm6Y	122	6130	157.325	157.325	157.325
4pqvA	68	176	3.22934	3.22934	3.22934
6eriAB	106	5818	118.816	118.817	118.816
5lzsii	76	6334	98.1899	98.1899	98.1899
1ylsB	38	136	1.55734	1.55734	1.55734
6cae1y	73	16554	203.435	203.439	203.435
3ephE	69	13684	136.451	136.453	136.451
1x8wB	247	4094	145.299	145.299	145.299
5vt0R	112	3495	141.557	141.557	141.557
2xxaF	102	4642	253.436	253.437	253.436
3lwrD	58	56	2.61991	2.61991	2.61991
6hiwCA	621	220	5.55483	5.55483	5.55483
3q1qC	86	15222	33.7302	33.7304	33.7302
5t5aA	62	83	4.61275	4.61275	4.61275
6az37	163	6230	168.89	168.89	168.89
1f1tA	38	13	1.83851	1.83851	1.83851
5wlcL2	169	2435	73.9288	73.929	73.9288
2hvyE	61	37	2.23211	2.23211	2.23211
5oql2	230	4275	102.564	102.564	102.564
5e6mC	73	14848	403.19	403.194	403.19
6j6gD	179	3269	56.371	56.3711	56.371
5bjoE	36	62	2.47671	2.47671	2.47671
3jb9P	111	8101	558.408	558.407	558.408
4v5gAY	76	14003	73.2132	73.2138	73.2132
6gyvA	190	56	0.507898	0.507898	0.507898
5t2aE	169	35	0.62499	0.62499	0.62499
3owiB	87	4562	157.078	157.079	157.078
6n7rR	558	93	1.44385	1.44385	1.44385
1h3eB	84	22657	426.853	426.853	426.853
4yazA	83	3347	125.948	125.949	125.948
5uq8x	55	200	2.57941	2.57941	2.57941
5tpyA	71	1166	4.84967	4.84967	4.84967
6jooB	96	23	1.53093	1.53093	1.53093
6fz0A	48	26	1.72306	1.72306	1.72306
5ztmC	48	47	3.08201	3.08201	3.08201
6xyw3	118	6209	216.331	216.333	216.331
4lvwA	89	719	21.9943	21.9943	21.9943
6uggA	77	13004	75.9589	75.9597	75.9589
6v5bD	78	1353	47.7113	47.7113	47.7113
1zhoB	38	19	1.92503	1.92503	1.92503
1kogI	37	131	2.54652	2.54652	2.54652
4uykR	133	3667	96.2141	96.2145	96.2141
2iy5T	76	16162	149.798	149.801	149.798
5x2hB	93	243	5.44317	5.44317	5.44317
6swe2	460	4824	18.8566	18.8566	18.8566
4v8pB3	120	11325	43.1181	43.118	43.1181
4jf2A	76	73	2.9872	2.9872	2.9872
6rm3L70	118	13267	53.8731	53.873	53.8731
5xy33	117	13868	152.028	152.029	152.028
4gmaZ	192	3622	155.552	155.552	155.552
3bwpA	356	2912	74.9773	74.9774	74.9773
6cu1A	79	3543	181.948	181.949	181.948
4rumA	92	394	22.7519	22.7519	22.7519
4pdbI	38	15	2.16295	2.16295	2.16295
5jupEC	198	80	1.29898	1.29898	1.29898
5j01A	414	2663	54.6074	54.6074	54.6074
4y1mB	107	2225	54.8862	54.8861	54.8862
6rjaD	78	67	4.36713	4.36713	4.36713
3skiB	67	192	8.24754	8.24753	8.24754
4y1jA	100	1868	51.8685	51.8684	51.8685
5lyuA	57	5295	53.8893	53.8892	53.8893
4c7oE	48	353	4.46108	4.46108	4.46108
2zzmB	84	12924	168.96	168.963	168.96
5zwnP	480	51	1.51137	1.51137	1.51137
4rgeA	56	17	1.20268	1.20268	1.20268
4v7lAY	75	18055	355.617	355.621	355.617
6p5n1	207	148	3.23146	3.23146	3.23146
6ck5A	108	2001	65.5918	65.5917	65.5918
5y7mB	51	65	2.86731	2.86731	2.86731
6q9a4	363	11604	470.929	470.927	470.929
4oogD	34	307	4.46635	4.46635	4.46635
1xjrA	46	262	2.16439	2.16439	2.16439
6r87B	76	14617	108.972	108.973	108.972
2z75B	123	1407	65.9748	65.9747	65.9748
6q9a7	76	12445	60.5102	60.5102	60.5102
3iabR	46	46	4.95651	4.95651	4.95651
6n5qA	127	3569	144.331	144.332	144.331
5tf6D	52	3132	41.0098	41.0098	41.0098
5y58X	30	15	1.10653	1.10653	1.10653
2fk6R	53	10204	41.8468	41.8469	41.8468
3ovbD	35	3591	95.7998	95.7995	95.7998
3w3sB	98	17907	529.633	529.622	529.633
6qx91	164	12411	454.778	454.777	454.778
4qlnA	117	3779	135.848	135.848	135.848
4znpA	73	1804	63.4782	63.4782	63.4782
6r5q2	76	18079	128.301	128.304	128.301
2qwyA	52	859	4.89987	4.89987	4.89987
6q954	319	11053	515.013	515.011	515.013
6b14R	83	8	0.76835	0.76835	0.76835
6jq5A	82	103	4.24383	4.24383	4.24383
5u33B	101	10	0.696526	0.696526	0.696526
4o26E	47	246	12.9703	12.9703	12.9703
4k27U	55	189	10.0676	10.0676	10.0676
5kk5B	40	17	2.37171	2.37171	2.37171
6e8sA	38	18	1.85203	1.85203	1.85203
1fg0A	496	6349	89.8584	89.8589	89.8584
1j1uB	74	16369	142.968	142.971	142.968
4qjdB	46	4662	41.874	41.874	41.874
4m4oB	59	52	3.96519	3.96519	3.96519
6h0rA	31	5015	35.8125	35.8125	35.8125
3p49A	169	3001	96.6702	96.6704	96.6702
3zp8A	42	8067	39.5455	39.5456	39.5455
6s0xB	115	5895	158.277	158.277	158.277
3e5cA	52	196	2.4094	2.4094	2.4094
5t5hD	114	18884	256.864	256.866	256.864
6j6qL	210	4907	253.003	253.003	253.003
6qn3A	50	199	8.60677	8.60677	8.60677
4kqyA	119	4690	187.392	187.392	187.392
4v2sQ	58	63	1.02979	1.02979	1.02979
2pxdB	49	4239	113.655	113.655	113.655
1wz2C	88	19492	354.112	354.115	354.112
4frnA	102	189	5.58903	5.58903	5.58903
6ahuA	341	1880	45.6236	45.6236	45.6236
5ob3A	69	8	0.601929	0.601929	0.601929
3fu2B	33	250	2.64664	2.64664	2.64664
5k7dA	47	224	9.85555	9.85555	9.85555
1nbsB	150	3431	87.7005	87.7007	87.7005
2du3D	71	12339	158.004	158.006	158.004
4qjhB	47	143	4.7614	4.7614	4.7614
5xxb3	118	13656	62.4187	62.4187	62.4187
6t7t6	76	15460	109.615	109.617	109.615
6j6gE	103	15948	60.8468	60.8466	60.8468
6db8R	60	6	0.774597	0.774597	0.774597
5mmiB	121	6109	152.248	152.248	152.248
3nkbB	64	1256	25.4164	25.4165	25.4164
3akzE	74	9195	158.065	158.067	158.065
6ufhA	165	1892	91.1777	91.1777	91.1777
6v3av	77	14183	71.9084	71.909	71.9084
1h4sT	67	14579	104.114	104.115	104.114
5btpA	62	1297	37.9545	37.9546	37.9545
5zwmH	206	4622	190.974	190.975	190.974
6dtdC	37	161	8.13512	8.13512	8.13512
6t4qC4	121	10942	34.129	34.129	34.129
1vq89	122	6586	146.144	146.145	146.144
3a2kC	77	14731	90.8028	90.8039	90.8028
6c65A	36	877	18.9251	18.9251	18.9251
3pdrA	161	1671	13.9569	13.9569	13.9569
4wzjV	68	4975	17.2084	17.2084	17.2084
3amtB	78	16049	122.113	122.115	122.113
4v8bAB	87	18703	318.079	318.083	318.079
5xy34	154	6111	184.732	184.732	184.732
4wflA	105	3708	79.0321	79.0321	79.0321
6v3aB	115	6769	193.329	193.329	193.329
5o2rx	77	14789	99.8637	99.8651	99.8637
6d3pA	45	12	0.745356	0.745356	0.745356
1serT	65	5135	159.406	159.407	159.406
6ahdB	115	4666	203.02	203.02	203.02
6az12	76	14580	66.852	66.8526	66.852
4ybbDB	120	5881	163.687	163.687	163.687
4v8pB2	154	4678	151.069	151.069	151.069
6qdwv	75	9958	159.758	159.76	159.758
6ip5zu	75	6056	216.849	216.85	216.849
5lzdy	95	18345	615.54	615.524	615.54
6ek0S6	75	12746	256.684	256.688	256.684
2zh3B	34	193	6.78372	6.78372	6.78372
6sy4C	37	13	1.69879	1.69879	1.69879
6ny2B	110	11	0.889898	0.889898	0.889898
6id0H	140	6363	414.071	414.071	414.071
5aoxF	86	4681	0.737516	0.737515	0.737516
3gcaA	33	14	1.32755	1.32755	1.32755
3jcs3	184	33	0.428891	0.428891	0.428891
4w90C	101	4336	141.644	141.644	141.644
4x4pB	36	3498	34.0143	34.0144	34.0143
1p6vB	45	3815	180.989	180.989	180.989
6d904	194	209	8.08539	8.08539	8.08539
1u63B	49	40	1.5691	1.5691	1.5691
4wj4B	76	13165	80.5321	80.5329	80.5321
2yghA	95	4487	102.142	102.142	102.142
4ojiA	52	4572	57.806	57.8059	57.806
5wt3C	73	16641	129.035	129.037	129.035
1il2C	75	6212	185.743	185.745	185.743
4lckC	102	691	51.2155	51.2155	51.2155
5nwqA	41	444	3.69061	3.6906	3.69061
6mj0A	101	380	8.96028	8.96028	8.96028
2csxC	75	14924	126.27	126.273	126.27
4encA	52	1052	38.3533	38.3533	38.3533
6gawBB	67	3394	71.087	71.0869	71.087
6pmoA	60	2427	184.183	184.183	184.183
2czjB	62	3714	128.445	128.445	128.445
5y85B	50	107	5.08635	5.08635	5.08635
6iv8B	51	94	3.69741	3.69741	3.69741
5b2oB	94	24	1.67434	1.67434	1.67434
4qk9A	116	4288	167.669	167.669	167.669
4v9iAY	75	17448	537.93	537.93	537.93
1u9sA	155	7239	228.877	228.877	228.877
3p22A	39	29	2.62229	2.62229	2.62229
3d2vA	77	4133	166.929	166.93	166.929
5v3iA	186	6	0.219971	0.219971	0.219971
6dcbB	35	1272	4.41987	4.41986	4.41987
5u3gB	84	1544	11.6692	11.6692	11.6692
3umyB	80	6155	113	113	113
1gaxC	75	16119	158.318	158.321	158.318
3r4fA	66	10	0.738549	0.738549	0.738549
6az36	71	29	0.959088	0.959088	0.959088
6ha1B	112	7948	211.179	211.18	211.179
2dr2B	75	11594	159.229	159.232	159.229
1g59B	75	11169	161.616	161.618	161.616
1m5oB	92	2081	33.9356	33.9355	33.9356
5ud5D	72	10000	377.832	377.835	377.832
1i6uC	37	86	1.87775	1.87775	1.87775
6id1F	97	10094	1.09946	1.09945	1.09946
5deaA	35	119	4.57916	4.57916	4.57916
3am1B	81	1884	57.3265	57.3265	57.3265
3egzB	65	612	4.87338	4.87337	4.87338
5xwyB	51	116	5.19255	5.19255	5.19255
4xwfA	64	1808	49.0182	49.0181	49.0182
4gxyA	161	9501	559.277	559.273	559.277
4mgnA	85	2187	128.294	128.294	128.294
4yyeC	74	18550	233.395	233.399	233.395
6e9eB	51	23	1.97206	1.97206	1.97206
5vppQV	78	14319	106.622	106.623	106.622
5xtmB	46	39	1.2657	1.2657	1.2657
5tc1R	242	24	1.01406	1.01406	1.01406
5a8lA	253	4689	205.483	205.483	205.483
3q1qB	347	10646	289.927	289.927	289.927
6lxdD	72	406	16.072	16.072	16.072
5b63D	64	18723	237.638	237.643	237.638
6qdv2	120	7641	516.804	516.804	516.804
5wwrC	72	18153	215.072	215.076	215.072
3ivnA	69	3590	64.5462	64.546	64.5462
2derC	74	10971	216.659	216.663	216.659
3suhX	100	781	30.9639	30.9638	30.9639
6g901	293	165	3.47667	3.47667	3.47667
1jbrD	31	702	8.85268	8.85268	8.85268
3j7a7	74	16223	156.108	156.111	156.108
4prfB	74	81	1.10397	1.10397	1.10397
2nreF	56	8340	136.287	136.288	136.287
1qf6B	76	13689	109.021	109.023	109.021
6ufjA	50	380	17.1286	17.1286	17.1286
6gazAV	71	4311	108.029	108.029	108.029
3culD	92	588	10.2796	10.2795	10.2796
6w2s0	339	49	1.39585	1.39585	1.39585
1nbsA	120	2168	29.392	29.392	29.392
5x6bP	75	18721	258.92	258.925	258.92
2il9A	135	123	5.2384	5.2384	5.2384
4rdxC	76	14488	68.9322	68.9327	68.9322
1s03A	47	31	1.09329	1.09329	1.09329
6aayB	52	215	8.39233	8.39233	8.39233
4v5lAY	76	16621	134.401	134.403	134.401
3snpC	30	389	1.09886	1.09886	1.09886
6p2hA	68	2341	57.3279	57.3277	57.3279
3wqyC	75	17456	172.669	172.673	172.669
5ganV	124	4743	298.463	298.464	298.463
6i0yV	77	15421	123.461	123.463	123.461
1u6bB	195	4432	181.404	181.405	181.404
6cf2G	35	5	0.845154	0.845154	0.845154
3gs5C	36	14	1.10436	1.10437	1.10436
6chrA	621	1890	33.7323	33.7323	33.7323
6dmcA	100	1544	43.0989	43.0988	43.0989
5zluX	123	6902	166.638	166.639	166.638
5flxz	264	1422	5.42716	5.42716	5.42716
6t4q6	76	21163	286.132	286.136	286.132
5o60B	118	8077	236.427	236.428	236.427
4v8dAB	85	21499	405.82	405.821	405.82
5ah5D	81	7548	214.7	214.702	214.7
3j7yB	57	720	10.4461	10.4461	10.4461
3rw6F	60	944	10.8409	10.8409	10.8409
1j2bC	77	17308	147.39	147.393	147.39
4v83AV	35	9	0.788811	0.788811	0.788811
2nueC	46	145	10.657	10.657	10.657
5u4ja	307	7003	87.4151	87.4158	87.4151
6ahdI	136	4540	254.486	254.487	254.486
5ml7A	95	6550	201.529	201.53	201.529
2a64A	298	4008	144.926	144.926	144.926
6ol3C	111	76	5.31977	5.31977	5.31977
1kxkA	70	4312	185.267	185.268	185.267
2qusA	68	1239	21.8585	21.8585	21.8585
4atoG	33	57	2.30832	2.30832	2.30832
5m0hA	42	10	1.23443	1.23443	1.23443
3f2qX	107	3495	28.2446	28.2446	28.2446
4pmiA	40	13	1.89737	1.89737	1.89737
6svsA	77	1030	29.3072	29.3073	29.3072
3npqA	51	541	5.98361	5.98361	5.98361
3adbC	92	10113	324.068	324.071	324.068
6jdvB	143	763	13.7161	13.7161	13.7161
6laxA	55	97	6.51632	6.51632	6.51632
5d8hA	74	3987	145.529	145.53	145.529
6ek0L7	120	14432	120.944	120.945	120.944
2d6fF	74	15653	494.88	494.882	494.88
5el63K	76	12734	55.3107	55.3107	55.3107
4rzdA	98	90	1.15583	1.15583	1.15583
3rg5A	86	9322	283.886	283.889	283.886
6ufmA	77	14413	79.1937	79.1945	79.1937
6agbA	369	206	8.05182	8.05182	8.05182
1un6E	61	5525	82.9013	82.9015	82.9013
2dlcY	73	13029	157.543	157.546	157.543
6exn2	136	4388	289.909	289.91	289.909
4v8nAW	78	16912	171.472	171.475	171.472
3l3cS	140	1431	68.4368	68.4367	68.4368
1u0bA	74	12725	207.703	207.707	207.703
3j79C	151	5855	164.58	164.58	164.58
6tbvPTR1	75	18124	221.123	221.128	221.123
4fe5B	67	3401	50.4781	50.478	50.4781
3la5A	71	3554	67.8225	67.8224	67.8225
5g2xA	692	1619	10.5919	10.5919	10.5919
5kpyA	71	1994	28.2819	28.2818	28.2819
6t4q7	75	13671	331.345	331.348	331.345
3k0jE	87	6575	388.706	388.709	388.706
3q3zA	74	819	57.2291	57.229	57.2291
6sxoL5	268	9448	416.976	416.976	416.976
6d12C	38	36	3.86917	3.86917	3.86917
1mzpB	55	2834	36.6178	36.6178	36.6178
6q977	77	12449	50.5168	50.5169	50.5168
6n2vA	98	2483	62.5411	62.541	62.5411
3ktwC	96	1979	74.8192	74.8192	74.8192
6az34	183	6880	133.665	133.666	133.665
2xdbG	35	94	3.13868	3.13868	3.13868
3jb9C	105	3905	170.403	170.404	170.403
5voeA	31	1	0.179605	0.179605	0.179605
6r47A	50	285	14.6945	14.6945	14.6945
3icqD	62	9613	92.0701	92.071	92.0701
6uesA	119	1772	29.2133	29.2133	29.2133
2b63R	31	10	1.49671	1.49671	1.49671
5ddpA	61	657	7.27805	7.27805	7.27805
4rmoB	44	19	0.874305	0.874305	0.874305
5ccbN	77	15070	107.813	107.814	107.813
2oiuP	71	12	1.18678	1.18678	1.18678
6c0f6	87	1586	15.0239	15.0239	15.0239
1dk1B	57	31	2.95812	2.95812	2.95812
5lj3Z	171	5990	279.038	279.039	279.038
4pkdV	54	3757	45.1051	45.105	45.1051
3jcs8	119	9088	42.8036	42.8034	42.8036
3dilA	173	3306	140.283	140.283	140.283
5t83A	90	1652	37.7804	37.7803	37.7804
5osg2	88	397	2.11355	2.11355	2.11355
6hixAA	591	2774	97.8274	97.8274	97.8274
5j8bx	77	15302	142.24	142.243	142.24
5wlcL0	488	261	3.20979	3.20979	3.20979
4lckB	75	12454	91.3496	91.3505	91.3496
5a8lB	67	3127	12.6081	12.6081	12.6081
6frk1	258	8135	210.254	210.254	210.254
6oleD	157	4561	103.233	103.233	103.233
5wtiB	115	6	0.559503	0.559503	0.559503
4kr6C	39	34	1.47825	1.47825	1.47825
1y0qA	229	3659	195.95	195.951	195.95
4oquA	97	967	63.174	63.1739	63.174
5xxb4	157	5023	126.855	126.855	126.855
3hhnC	136	291	5.84109	5.8411	5.84109
5on2B	85	12363	164.683	164.685	164.683
5f9rA	115	594	11.0818	11.0818	11.0818
1et4A	35	9	1.23956	1.23956	1.23956
