## Supplementary Excel files containing NEFF values for "NEFFy: A Versatile Tool for Computing the Number of Effective Sequences": Supplementary File S2.xlsx

### Sheet: Average Timing for each tool  
Target	File	MSA Depth	MSA Length	AVG RaptorX cpu_time (s)	AVG Conkit cpu_time (s)	AVG Gremlin cpu_time (s)	AVG DeepMSA cpu_time (s)	AVG NEFFy cpu_time (s)
T1119	bfd_uniclust_hits.aln	1	153	0.000237888	0.0081059	0.000178302	0.000175342	0.000185055
T1119	uniref90_hits.aln	11	153	0.0021186	0.0010435	0.000152416	0.000140391	0.000150878
T1119	mgnify_hits.aln	1	153	0.000153298	0.000272008	0.000143487	0.00013474	0.000142522
T1105v1	bfd_uniclust_hits.aln	2036	331	113.034	2.5869	0.000183183	0.000191336	0.000156034
T1105v1	uniref90_hits.aln	2379	331	164.299	5.07604	0.000188561	0.000209661	0.000179426
T1105v1	mgnify_hits.aln	501	331	7.28433	0.298279	0.00015515	0.000175218	0.000165333
T1125	bfd_uniclust_hits.aln	1	1200	0.000265662	0.000846126	0.000158955	0.000162717	0.000149559
T1125	uniref90_hits.aln	4	1200	0.00179317	0.00222587	0.000182275	0.00013817	0.000143986
T1125	mgnify_hits.aln	1	1200	0.000246274	0.000852812	0.000187292	0.000136833	0.000138187
T1137s9	bfd_uniclust_hits.aln	1635	289	63.5786	1.4448	0.000198472	0.000160219	0.00014885
T1137s9	uniref90_hits.aln	10000	289	2569.56	78.5326	0.000229421	0.000457959	0.000253849
T1137s9	mgnify_hits.aln	501	289	6.60382	0.291075	0.000200955	0.000210547	0.000210885
T1181	bfd_uniclust_hits.aln	5147	688	1237.47	28.0953	0.000259048	0.000450809	0.000232487
T1181	uniref90_hits.aln	409	688	7.59563	0.242913	0.000203169	0.000188284	0.000195669
T1181	mgnify_hits.aln	237	688	2.53813	0.0932588	0.000173303	0.00017355	0.000159201
T1137s6	bfd_uniclust_hits.aln	4488	518	794.859	17.5787	0.000191847	0.000231484	0.000198908
T1137s6	uniref90_hits.aln	10000	518	4075.03	104.425	0.000325892	0.00050164	0.000308889
T1137s6	mgnify_hits.aln	501	518	10.4068	0.410661	0.000219403	0.000213112	0.000225454
T1120	bfd_uniclust_hits.aln	2067	235	85.1723	1.76903	0.00020749	0.000174551	0.000182996
T1120	uniref90_hits.aln	67	235	0.100782	0.0109841	0.000169778	0.000172051	0.000171662
T1120	mgnify_hits.aln	29	235	0.0174933	0.00314234	0.000146279	0.000144887	0.000148173
T1153	bfd_uniclust_hits.aln	1692	299	71.3916	1.79647	0.000144188	0.0001622	0.000155668
T1153	uniref90_hits.aln	611	299	9.58312	0.296894	0.000162797	0.000184021	0.000171842
T1153	mgnify_hits.aln	25	299	0.0148767	0.00277975	0.000141562	0.000154998	0.000147673
T1129s2	bfd_uniclust_hits.aln	14	640	0.0109286	0.00490647	0.000142117	0.000143617	0.000160948
T1129s2	uniref90_hits.aln	31	640	0.0479673	0.00872017	0.00014205	0.000136723	0.000142436
T1129s2	mgnify_hits.aln	12	640	0.00755703	0.00311463	0.000143054	0.000132749	0.000141123
T1106s1	bfd_uniclust_hits.aln	189	122	0.472755	0.0241874	0.00014004	0.000135006	0.00014144
T1106s1	uniref90_hits.aln	48	122	0.0314763	0.00424745	0.000137972	0.000142738	0.000137352
T1106s1	mgnify_hits.aln	14	122	0.00290051	0.00118796	0.000139746	0.00013998	0.000138551
T1154	bfd_uniclust_hits.aln	124	1424	1.44546	0.0784847	0.000164451	0.000141021	0.000140859
T1154	uniref90_hits.aln	41	1424	0.1707	0.0221768	0.000194938	0.000142754	0.000138887
T1154	mgnify_hits.aln	18	1424	0.0329117	0.00806145	0.000196576	0.000133339	0.000140064
T1137s4	bfd_uniclust_hits.aln	5031	547	1023.63	22.366	0.000253067	0.000235691	0.000187279
T1137s4	uniref90_hits.aln	10000	547	4199.39	108.25	0.000327937	0.000520733	0.000308935
T1137s4	mgnify_hits.aln	501	547	10.6875	0.405091	0.000220655	0.000229688	0.000222615
T1161	bfd_uniclust_hits.aln	1145	48	9.14041	0.175414	0.00019626	0.000159131	0.000172834
T1161	uniref90_hits.aln	48	48	0.0169673	0.00196041	0.000150988	0.000155898	0.000157251
T1161	mgnify_hits.aln	23	48	0.00407431	0.000912952	0.000147216	0.000139177	0.000144302
T1176	bfd_uniclust_hits.aln	114	170	0.216857	0.0142872	0.000144985	0.00013524	0.000150319
T1176	uniref90_hits.aln	29	170	0.014737	0.00306355	0.000138536	0.000131568	0.000147365
T1176	mgnify_hits.aln	12	170	0.00278109	0.00131348	0.000142139	0.000130169	0.000142608
T1189	bfd_uniclust_hits.aln	1215	55	11.3811	0.282806	0.000154303	0.000134284	0.000151629
T1189	uniref90_hits.aln	8272	55	534.01	13.2377	0.00014258	0.000218909	0.0001723
T1189	mgnify_hits.aln	501	55	1.91918	0.0404961	0.000140091	0.000160563	0.000169898
T1147	bfd_uniclust_hits.aln	1092	103	13.4778	0.340679	0.000150142	0.000148966	0.000166147
T1147	uniref90_hits.aln	1540	103	27.9865	0.934085	0.000152408	0.000161482	0.000151333
T1147	mgnify_hits.aln	359	103	1.51455	0.0638543	0.000138566	0.000143284	0.000154664
T1134s1	bfd_uniclust_hits.aln	1580	230	49.5257	1.08421	0.000141015	0.000150991	0.000147777
T1134s1	uniref90_hits.aln	10000	230	1936.55	46.8285	0.00020998	0.000387839	0.000218813
T1134s1	mgnify_hits.aln	501	230	4.93294	0.157385	0.000185426	0.000193483	0.000189382
T1115	bfd_uniclust_hits.aln	2700	288	172.105	3.53237	0.000180704	0.000173785	0.000158454
T1115	uniref90_hits.aln	10000	288	2592.78	85.8176	0.000253575	0.000390822	0.000262502
T1115	mgnify_hits.aln	501	288	6.49607	0.301759	0.000205067	0.000194032	0.000208662
T1170	bfd_uniclust_hits.aln	2802	318	199.874	4.28467	0.000209325	0.000184257	0.000172717
T1170	uniref90_hits.aln	10000	318	2956.54	120.188	0.000227124	0.000560566	0.000315588
T1170	mgnify_hits.aln	501	318	7.33684	0.319121	0.00021258	0.000203497	0.000226629
T1137s2	bfd_uniclust_hits.aln	3097	343	266.805	5.63549	0.000209568	0.00018564	0.000183656
T1137s2	uniref90_hits.aln	10000	343	3021.3	85.8663	0.000254235	0.000404204	0.000269703
T1137s2	mgnify_hits.aln	501	343	7.61974	0.333462	0.000216369	0.000189564	0.000206805
T1197	bfd_uniclust_hits.aln	1594	289	60.869	1.33604	0.00018011	0.00018472	0.000168817
T1197	uniref90_hits.aln	10000	289	2637.66	67.1916	0.000256156	0.00036218	0.00025981
T1197	mgnify_hits.aln	501	289	6.33438	0.246915	0.0002101	0.000212608	0.000213016
T1175	bfd_uniclust_hits.aln	2582	312	171.161	4.47349	0.000177873	0.000176881	0.000184304
T1175	uniref90_hits.aln	38	312	0.0403212	0.00662134	0.000158462	0.000173219	0.00017106
T1175	mgnify_hits.aln	30	312	0.025385	0.00515667	0.000149432	0.000138475	0.000148303
T1133	bfd_uniclust_hits.aln	4517	585	874.918	19.099	0.000231879	0.00023121	0.000180765
T1133	uniref90_hits.aln	3447	585	533.715	12.9489	0.000273077	0.000240138	0.000197149
T1133	mgnify_hits.aln	384	585	6.09477	0.18982	0.000190205	0.000174774	0.000189414
T1109	bfd_uniclust_hits.aln	2046	227	82.2335	1.84547	0.000179357	0.000171355	0.000176797
T1109	uniref90_hits.aln	10000	227	2120.93	70.935	0.000192559	0.000313313	0.000241555
T1109	mgnify_hits.aln	501	227	5.35118	0.265097	0.000178118	0.000189149	0.000195703
T1196	bfd_uniclust_hits.aln	3588	361	367.06	7.6142	0.00018324	0.000201162	0.000178257
T1196	uniref90_hits.aln	10000	361	3157.4	92.6729	0.000302119	0.000433836	0.000276831
T1196	mgnify_hits.aln	501	361	7.69531	0.301188	0.000218223	0.000215266	0.000223456
T1132	bfd_uniclust_hits.aln	1217	102	16.5176	0.330617	0.000180074	0.000175383	0.000171155
T1132	uniref90_hits.aln	901	102	9.10847	0.277481	0.000150616	0.000155486	0.000171964
T1132	mgnify_hits.aln	501	102	2.77349	0.0918063	0.00016149	0.000144757	0.000157745
T1131	bfd_uniclust_hits.aln	1	173	0.000154657	0.000262454	0.000140531	0.000138725	0.000148362
T1131	uniref90_hits.aln	1	173	0.000144266	0.000265605	0.000142481	0.000133045	0.000139175
T1131	mgnify_hits.aln	1	173	0.000144183	0.000262712	0.000143123	0.000137635	0.000146501
T1193	bfd_uniclust_hits.aln	10772	1297	9415.81	226.081	0.000363596	0.00158973	0.000381428
T1193	uniref90_hits.aln	10000	1297	9795.16	310.712	0.000579651	0.00102981	0.000399795
T1193	mgnify_hits.aln	501	1297	22.1001	0.734895	0.000235288	0.000247709	0.000244453
T1130	bfd_uniclust_hits.aln	1	198	0.000164533	0.000340451	0.00019415	0.000182625	0.000164574
T1130	uniref90_hits.aln	1	198	0.000148395	0.000302455	0.00016036	0.000143081	0.000149792
T1130	mgnify_hits.aln	1	198	0.00014381	0.000284711	0.000143898	0.000133245	0.000141329
T1162	bfd_uniclust_hits.aln	459	196	3.84311	0.127978	0.000176731	0.000137604	0.000143978
T1162	uniref90_hits.aln	62	196	0.0759545	0.00924933	0.000142816	0.00014142	0.000142024
T1162	mgnify_hits.aln	1	196	0.000164883	0.000301982	0.000138019	0.000131965	0.000138355
T1121	bfd_uniclust_hits.aln	2469	381	185.228	4.08512	0.000170369	0.000167711	0.00016014
T1121	uniref90_hits.aln	1613	381	83.7644	2.54541	0.000178054	0.000187675	0.000170043
T1121	mgnify_hits.aln	501	381	7.92942	0.285615	0.000167009	0.000170209	0.000172512
T1192	bfd_uniclust_hits.aln	1805	418	100.739	2.29284	0.000177023	0.0001632	0.000153154
T1192	uniref90_hits.aln	2077	418	141.002	3.41392	0.0001862	0.000192616	0.000186164
T1192	mgnify_hits.aln	501	418	7.66821	0.250043	0.000145531	0.000178902	0.00018222
T1105	bfd_uniclust_hits.aln	2051	331	114.878	2.61661	0.000170049	0.000171019	0.000163307
T1105	uniref90_hits.aln	2394	331	167.164	5.11639	0.000159758	0.000171601	0.000177554
T1105	mgnify_hits.aln	501	331	7.29228	0.298992	0.000160777	0.000173277	0.000172462
T1158v4	bfd_uniclust_hits.aln	12861	1340	13824.9	315.371	0.000463037	0.00203861	0.000470145
T1158v4	uniref90_hits.aln	10000	1340	9571.34	269.457	0.000442046	0.000971277	0.000381786
T1158v4	mgnify_hits.aln	501	1340	23.6407	0.800282	0.000261868	0.000234764	0.000232015
T1174	bfd_uniclust_hits.aln	4400	338	499.237	10.5609	0.00022032	0.00024182	0.000198062
T1174	uniref90_hits.aln	1550	338	60.1037	1.42496	0.000218031	0.000183266	0.000183662
T1174	mgnify_hits.aln	501	338	6.37077	0.18038	0.000156985	0.000171994	0.000171879
T1158v3	bfd_uniclust_hits.aln	12861	1340	13833.1	315.452	0.000472722	0.00206575	0.000448303
T1158v3	uniref90_hits.aln	10000	1340	9600.63	269.433	0.000460119	0.00100375	0.000371064
T1158v3	mgnify_hits.aln	501	1340	23.5883	0.811073	0.000232697	0.000217916	0.000249933
T1165	bfd_uniclust_hits.aln	7963	3014	11944.8	282.501	0.00049242	0.00217825	0.00041945
T1165	uniref90_hits.aln	10000	3014	18085.3	429.844	0.000602902	0.00370699	0.000637919
T1165	mgnify_hits.aln	501	3014	45.6096	1.38335	0.000231835	0.000236702	0.000246233
T1158v2	bfd_uniclust_hits.aln	12861	1340	13880.8	315.458	0.000518884	0.00278008	0.000476638
T1158v2	uniref90_hits.aln	10000	1340	9585.81	269.432	0.000451072	0.00115907	0.000414485
T1158v2	mgnify_hits.aln	501	1340	23.5861	0.797538	0.000233081	0.000267312	0.000236707
T1179	bfd_uniclust_hits.aln	138	261	0.427634	0.0273282	0.000194276	0.000178829	0.000165551
T1179	uniref90_hits.aln	6	261	0.00110421	0.00101878	0.000158876	0.000151765	0.00014737
T1179	mgnify_hits.aln	1	261	0.00015455	0.000312292	0.000151828	0.000144832	0.000142224
T1180	bfd_uniclust_hits.aln	3718	404	420.025	8.7572	0.000190119	0.000228962	0.000170835
T1180	uniref90_hits.aln	10000	404	3115.18	78.2454	0.000276289	0.000705753	0.000311367
T1180	mgnify_hits.aln	501	404	8.16546	0.271108	0.000185183	0.000207732	0.000201461
T1146	bfd_uniclust_hits.aln	2026	310	104.831	2.69826	0.000162356	0.000188901	0.000164254
T1146	uniref90_hits.aln	1992	310	97.0745	2.37298	0.000149978	0.000187196	0.000176904
T1146	mgnify_hits.aln	501	310	6.15253	0.191311	0.000163334	0.000164248	0.000175462
T1118	bfd_uniclust_hits.aln	5122	776	1541.74	35.8071	0.000209292	0.000328002	0.000188046
T1118	uniref90_hits.aln	10000	776	6447.08	235.135	0.000412008	0.000785647	0.000369991
T1118	mgnify_hits.aln	501	776	16.3174	0.839881	0.000238266	0.000231564	0.000231692
T1118v1	bfd_uniclust_hits.aln	5122	776	1544.59	35.8067	0.000240417	0.000307662	0.000225026
T1118v1	uniref90_hits.aln	10000	776	6443.38	235.008	0.000378322	0.000661735	0.000356258
T1118v1	mgnify_hits.aln	501	776	16.3295	0.83985	0.000246265	0.000205256	0.000210227
T1163	bfd_uniclust_hits.aln	440	191	3.6149	0.143743	0.000184149	0.000155694	0.000176115
T1163	uniref90_hits.aln	484	191	4.14409	0.145845	0.000171174	0.000161816	0.000151422
T1163	mgnify_hits.aln	1	191	0.000158657	0.000292865	0.000145739	0.000146743	0.000151516
T1113	bfd_uniclust_hits.aln	5	193	0.000670667	0.00071967	0.00014134	0.000140016	0.00015481
T1113	uniref90_hits.aln	7	193	0.00115553	0.000928416	0.000138179	0.000139058	0.000147434
T1113	mgnify_hits.aln	1	193	0.000142836	0.00027341	0.000142404	0.000133459	0.000141098
T1139	bfd_uniclust_hits.aln	3739	317	348.828	7.10837	0.000180099	0.00020426	0.000171681
T1139	uniref90_hits.aln	10000	317	2465.27	57.705	0.000296278	0.000426497	0.000251671
T1139	mgnify_hits.aln	501	317	6.11942	0.201748	0.000188458	0.00019801	0.000188075
T1184	bfd_uniclust_hits.aln	24	171	0.010087	0.00242939	0.000154777	0.000165218	0.000165479
T1184	uniref90_hits.aln	10	171	0.00199366	0.00120017	0.000157805	0.000148178	0.000149418
T1184	mgnify_hits.aln	7	171	0.00102394	0.000733417	0.000153447	0.000134665	0.000140775
T1148	bfd_uniclust_hits.aln	1536	177	38.364	0.799821	0.00015898	0.000155727	0.000147725
T1148	uniref90_hits.aln	10000	177	1703.01	45.4402	0.000200537	0.000313893	0.000219817
T1148	mgnify_hits.aln	501	177	4.2247	0.157464	0.000164758	0.00016797	0.000184002
T1137s7	bfd_uniclust_hits.aln	3913	653	676.877	14.5635	0.000192001	0.000229183	0.000166366
T1137s7	uniref90_hits.aln	10000	653	4675.93	139.081	0.000290461	0.000639186	0.000388522
T1137s7	mgnify_hits.aln	501	653	11.7745	0.433945	0.000227922	0.000237345	0.000215418
T1158	bfd_uniclust_hits.aln	13470	1340	15160.1	345.849	0.000497074	0.00242714	0.000455815
T1158	uniref90_hits.aln	10000	1340	9578.4	269.675	0.000435307	0.000953106	0.000391825
T1158	mgnify_hits.aln	501	1340	23.5845	0.808127	0.000238227	0.000253559	0.000246718
T1104	bfd_uniclust_hits.aln	214	117	0.58523	0.0267327	0.000228777	0.000179921	0.000159222
T1104	uniref90_hits.aln	29	117	0.0104698	0.00188755	0.000162289	0.000159183	0.000143628
T1104	mgnify_hits.aln	28	117	0.00965831	0.0016947	0.000144271	0.000136961	0.000161748
T1178	bfd_uniclust_hits.aln	23	306	0.0153734	0.0044565	0.000142888	0.000132761	0.00014667
T1178	uniref90_hits.aln	7	306	0.00163221	0.00138298	0.000141285	0.000132396	0.000138595
T1178	mgnify_hits.aln	3	306	0.000430355	0.000692399	0.000151432	0.000136454	0.000138858
T1157s2	bfd_uniclust_hits.aln	3289	495	404.53	8.57196	0.000230113	0.000222645	0.000168922
T1157s2	uniref90_hits.aln	10000	495	3802.99	89.5231	0.000227294	0.0005012	0.000281824
T1157s2	mgnify_hits.aln	501	495	9.43727	0.29736	0.0002132	0.000219989	0.000201953
T1188	bfd_uniclust_hits.aln	3499	630	564.218	13.4791	0.000206883	0.000246137	0.000193854
T1188	uniref90_hits.aln	10000	630	4527.26	120.89	0.000297635	0.000527097	0.000275624
T1188	mgnify_hits.aln	501	630	11.8187	0.372814	0.000235778	0.000230958	0.000214839
T1155	bfd_uniclust_hits.aln	40	116	0.0207382	0.00313123	0.000175927	0.00016067	0.000159103
T1155	uniref90_hits.aln	41	116	0.0221858	0.00333855	0.000152333	0.000143186	0.000143725
T1155	mgnify_hits.aln	1	116	0.000156579	0.000242752	0.000143088	0.000144127	0.000146123
T1157s1	bfd_uniclust_hits.aln	5196	1029	1856.15	42.4517	0.000208384	0.000397124	0.000232974
T1157s1	uniref90_hits.aln	10000	1029	6633.71	154.645	0.000357149	0.00115896	0.000326797
T1157s1	mgnify_hits.aln	501	1029	16.4528	0.476347	0.000224862	0.000255131	0.000202574
T1127	bfd_uniclust_hits.aln	2180	211	87.4419	1.89535	0.000218908	0.000198976	0.000166784
T1127	uniref90_hits.aln	10000	211	1779.22	41.7207	0.000228785	0.000380368	0.000246108
T1127	mgnify_hits.aln	501	211	4.3894	0.122231	0.000177137	0.000187101	0.000197652
T1114s3	bfd_uniclust_hits.aln	2731	535	295.603	6.86261	0.000201776	0.000231402	0.000180554
T1114s3	uniref90_hits.aln	10000	535	3933.65	90.3215	0.000268047	0.000488381	0.000265087
T1114s3	mgnify_hits.aln	501	535	10.9667	0.435964	0.000215134	0.00023231	0.000220864
T1137s5	bfd_uniclust_hits.aln	4285	390	568.918	12.0285	0.000220435	0.000247606	0.00018025
T1137s5	uniref90_hits.aln	10000	390	3266.87	83.952	0.00028243	0.000435704	0.000246514
T1137s5	mgnify_hits.aln	501	390	8.23746	0.337749	0.000217372	0.000209776	0.000207094
T1122	bfd_uniclust_hits.aln	1	241	0.000187337	0.000366749	0.000161993	0.000151772	0.00017266
T1122	uniref90_hits.aln	2	241	0.000257673	0.000459954	0.00015094	0.000139299	0.000150287
T1122	mgnify_hits.aln	1	241	0.00015367	0.000306936	0.00014498	0.000140335	0.000139267
T1194	bfd_uniclust_hits.aln	1201	168	22.9521	0.646182	0.000157009	0.000155987	0.00014763
T1194	uniref90_hits.aln	12	168	0.00273581	0.0013281	0.000143202	0.000147526	0.000158201
T1194	mgnify_hits.aln	6	168	0.00081406	0.000734222	0.000140991	0.000132643	0.000144748
T1134s2	bfd_uniclust_hits.aln	3095	313	238.516	5.40151	0.000167818	0.000167076	0.000163679
T1134s2	uniref90_hits.aln	976	313	24.9082	0.709562	0.000167718	0.000188198	0.000182774
T1134s2	mgnify_hits.aln	501	313	6.41344	0.194154	0.000143962	0.000165168	0.000169718
T1152	bfd_uniclust_hits.aln	1266	56	11.8558	0.205233	0.000155061	0.000158325	0.000163009
T1152	uniref90_hits.aln	10000	56	760.89	18.3844	0.000166748	0.000259032	0.000230022
T1152	mgnify_hits.aln	501	56	1.91583	0.0513242	0.000145384	0.000173288	0.000181047
T1114s2	bfd_uniclust_hits.aln	3312	369	322.051	7.11291	0.000148486	0.000199114	0.000168966
T1114s2	uniref90_hits.aln	4599	369	666.172	20.9104	0.000206922	0.000228761	0.000211785
T1114s2	mgnify_hits.aln	501	369	7.96762	0.338693	0.000159618	0.00017464	0.000193644
T1177	bfd_uniclust_hits.aln	1153	223	27.1005	0.714203	0.000170504	0.000152546	0.00016439
T1177	uniref90_hits.aln	61	223	0.0800317	0.00938179	0.000153359	0.000148331	0.000151757
T1177	mgnify_hits.aln	93	223	0.183641	0.0139423	0.000146729	0.000138393	0.000142844
T1182	bfd_uniclust_hits.aln	3153	544	390.05	8.81722	0.000171428	0.00020681	0.000157988
T1182	uniref90_hits.aln	583	544	14.1196	0.439103	0.000176469	0.000190485	0.000186119
T1182	mgnify_hits.aln	501	544	10.3085	0.331851	0.000154997	0.000154215	0.000159994
T1151s2	bfd_uniclust_hits.aln	1077	116	13.3133	0.301765	0.000160474	0.000188666	0.000165064
T1151s2	uniref90_hits.aln	195	116	0.469989	0.0226127	0.000143677	0.000155079	0.000150935
T1151s2	mgnify_hits.aln	45	116	0.0251788	0.00320549	0.000139941	0.0001409	0.000142559
T1190	bfd_uniclust_hits.aln	1215	55	11.3661	0.282947	0.000159011	0.000138837	0.000151562
T1190	uniref90_hits.aln	8272	55	531.947	13.2353	0.000194109	0.000214475	0.000176091
T1190	mgnify_hits.aln	501	55	1.9108	0.0404941	0.000141246	0.000171634	0.00018075
T1185s2	bfd_uniclust_hits.aln	3771	376	427.142	9.16612	0.000170823	0.000214837	0.000185825
T1185s2	uniref90_hits.aln	9669	376	2818.59	67.9892	0.000241422	0.000375674	0.000245345
T1185s2	mgnify_hits.aln	501	376	7.47895	0.273364	0.000211756	0.00021866	0.000203157
T1137s3	bfd_uniclust_hits.aln	4234	524	695.531	14.988	0.000223967	0.000246981	0.000234043
T1137s3	uniref90_hits.aln	9196	524	3443.47	94.1498	0.000313777	0.000424528	0.00028073
T1137s3	mgnify_hits.aln	501	524	10.2248	0.396724	0.000213527	0.000207828	0.000202611
T1169	bfd_uniclust_hits.aln	13597	3364	36647.1	884.346	0.000986325	0.00709611	0.000837014
T1169	uniref90_hits.aln	10000	3364	19727.9	489.588	0.000676935	0.00454081	0.000711203
T1169	mgnify_hits.aln	501	3364	49.7725	1.46211	0.00023713	0.000271056	0.000252949
T1114s1	bfd_uniclust_hits.aln	1618	189	44.2429	1.03123	0.000213706	0.0001945	0.000174487
T1114s1	uniref90_hits.aln	138	189	0.352748	0.0236249	0.000164481	0.00016943	0.000171457
T1114s1	mgnify_hits.aln	91	189	0.146167	0.0114284	0.000149191	0.00015027	0.000149271
T1186	bfd_uniclust_hits.aln	2253	259	112.882	2.3691	0.000152245	0.000171634	0.00014809
T1186	uniref90_hits.aln	10000	259	2414.93	71.9082	0.00025808	0.000358627	0.000242559
T1186	mgnify_hits.aln	501	259	6.24733	0.318799	0.000195581	0.000180625	0.000188244
T1145	bfd_uniclust_hits.aln	2572	635	278.563	6.21775	0.000212429	0.000257564	0.000191978
T1145	uniref90_hits.aln	457	635	9.29154	0.276933	0.000179792	0.000170537	0.000193304
T1145	mgnify_hits.aln	501	635	11.6388	0.360719	0.000167352	0.000150139	0.000163813
T1127v2	bfd_uniclust_hits.aln	2180	211	87.578	1.88735	0.000175228	0.000166948	0.000177886
T1127v2	uniref90_hits.aln	10000	211	1787.34	41.7244	0.000209323	0.000422048	0.000232184
T1127v2	mgnify_hits.aln	501	211	4.40799	0.122265	0.000165226	0.000208096	0.000200942
T1150	bfd_uniclust_hits.aln	3495	370	357.286	7.57039	0.000159927	0.000214071	0.000177252
T1150	uniref90_hits.aln	3758	370	397.522	9.0444	0.000181995	0.000241135	0.000210187
T1150	mgnify_hits.aln	501	370	7.76324	0.26211	0.000157706	0.000183662	0.000176746
T1185s4	bfd_uniclust_hits.aln	2364	280	130.292	2.89092	0.00018755	0.00016559	0.000166216
T1185s4	uniref90_hits.aln	3481	280	286.016	6.82879	0.000156526	0.000205524	0.000173896
T1185s4	mgnify_hits.aln	501	280	5.92186	0.237063	0.000171549	0.000167992	0.000176625
T1124	bfd_uniclust_hits.aln	3400	384	354.547	7.57768	0.000156609	0.000217923	0.000193056
T1124	uniref90_hits.aln	8282	384	2222.87	59.8025	0.000230107	0.000345535	0.000222991
T1124	mgnify_hits.aln	501	384	8.35115	0.38081	0.000198351	0.000217662	0.000208109
T1137s1	bfd_uniclust_hits.aln	3864	409	488.622	10.392	0.00018786	0.000222533	0.00019957
T1137s1	uniref90_hits.aln	4771	409	794.168	23.0956	0.000254457	0.000254611	0.000218635
T1137s1	mgnify_hits.aln	501	409	8.46582	0.322334	0.000190129	0.000181548	0.000186508
T1106s2	bfd_uniclust_hits.aln	1252	114	19.0552	0.371998	0.000167337	0.000149438	0.000176479
T1106s2	uniref90_hits.aln	131	114	0.213689	0.0128952	0.000142973	0.000146939	0.000170942
T1106s2	mgnify_hits.aln	64	114	0.0503702	0.00502351	0.000139351	0.000140365	0.000154414
T1110	bfd_uniclust_hits.aln	2038	227	81.4763	1.82922	0.000158642	0.000154183	0.00014945
T1110	uniref90_hits.aln	10000	227	2122.59	70.8397	0.000201431	0.000361866	0.000232708
T1110	mgnify_hits.aln	501	227	5.35381	0.255201	0.000191172	0.000194783	0.000198943
T1158v1	bfd_uniclust_hits.aln	12861	1340	13957.4	314.61	0.000450368	0.00210736	0.000433254
T1158v1	uniref90_hits.aln	10000	1340	9572.17	269.179	0.000437979	0.000844698	0.000391502
T1158v1	mgnify_hits.aln	501	1340	23.5806	0.809362	0.000233586	0.000251529	0.000248695
T1173	bfd_uniclust_hits.aln	2186	204	83.2099	1.75577	0.000225698	0.000182393	0.00017697
T1173	uniref90_hits.aln	767	204	9.70248	0.240761	0.000170036	0.000170494	0.000169807
T1173	mgnify_hits.aln	501	204	4.15891	0.113605	0.000141823	0.0001546	0.000163479
T1123	bfd_uniclust_hits.aln	161	266	0.555583	0.0245717	0.000146157	0.000147032	0.000144944
T1123	uniref90_hits.aln	7	266	0.00145352	0.00111757	0.000153748	0.000146523	0.000142048
T1123	mgnify_hits.aln	3	266	0.000400722	0.000632742	0.000141779	0.000134991	0.000141236
T1183	bfd_uniclust_hits.aln	1958	200	70.3228	1.56005	0.000159908	0.000155694	0.000145805
T1183	uniref90_hits.aln	2314	200	94.8001	2.58095	0.000168729	0.000170138	0.000187994
T1183	mgnify_hits.aln	501	200	4.48434	0.154368	0.000155447	0.000170546	0.000166966
T1112	bfd_uniclust_hits.aln	3846	460	517.056	11.9185	0.000158482	0.000231661	0.000220097
T1112	uniref90_hits.aln	346	460	4.80203	0.231844	0.000166746	0.00017503	0.000186814
T1112	mgnify_hits.aln	501	460	9.42997	0.336272	0.000146555	0.000148501	0.000168056
T1187	bfd_uniclust_hits.aln	1145	166	21.4533	0.592338	0.000167737	0.00014252	0.000173324
T1187	uniref90_hits.aln	4076	166	254.83	5.97181	0.000203336	0.00020836	0.000181846
T1187	mgnify_hits.aln	72	166	0.0775164	0.00591631	0.000142527	0.000181633	0.000175139
T1185s1	bfd_uniclust_hits.aln	3740	350	393.723	8.47059	0.0001621	0.000210939	0.000170159
T1185s1	uniref90_hits.aln	9719	350	2724.07	67.2232	0.00019965	0.000356957	0.000245523
T1185s1	mgnify_hits.aln	501	350	7.2592	0.29977	0.000213857	0.000206643	0.000208025
T1195	bfd_uniclust_hits.aln	1809	279	77.1384	1.63624	0.000174137	0.000161645	0.000169405
T1195	uniref90_hits.aln	10000	279	2531.06	67.6604	0.000214058	0.000376001	0.000256863
T1195	mgnify_hits.aln	501	279	6.26798	0.254149	0.000224209	0.000204931	0.000208692
T1159	bfd_uniclust_hits.aln	55	160	0.0508008	0.00678229	0.000164236	0.000150875	0.000164197
T1159	uniref90_hits.aln	73	160	0.0885392	0.00923663	0.00015219	0.000143913	0.000145751
T1159	mgnify_hits.aln	21	160	0.00762149	0.00215366	0.000145412	0.000132903	0.000141518
T1137s8	bfd_uniclust_hits.aln	1748	266	68.9595	1.52426	0.000175351	0.000166031	0.000165472
T1137s8	uniref90_hits.aln	10000	266	2449.99	78.5599	0.000291842	0.000306977	0.000242302
T1137s8	mgnify_hits.aln	501	266	6.15411	0.257383	0.000197275	0.000179487	0.000200159
T1160	bfd_uniclust_hits.aln	1005	48	7.09749	0.145837	0.000174818	0.000152964	0.000160627
T1160	uniref90_hits.aln	643	48	2.92127	0.0865052	0.000148378	0.000147938	0.00015246
T1160	mgnify_hits.aln	501	48	1.76939	0.0562071	0.000157831	0.000140943	0.000151449
T1191	bfd_uniclust_hits.aln	5715	1770	3664.58	86.8663	0.000254221	0.00067791	0.000274703
T1191	uniref90_hits.aln	3003	1770	1035.1	23.782	0.000277947	0.000415313	0.000291052
T1191	mgnify_hits.aln	84	1770	0.783571	0.0495698	0.000233542	0.000207156	0.000204988

### Sheet: Scalability results (AVG)
Target	MSA Length	MSA Depth	AVG NEFFy Time(s)	AVG DeepMSA Time(s)	AVG Gremlin Time(s)	AVG ConKit Time(s)	AVG RaptorX Time(s)
T1109	227	10	0.000201256	0.000160794	0.000414617	0.0396209	0.00255299
T1109	227	100	0.000199436	0.000147085	0.00027313	0.0205234	0.221974
T1109	227	1000	0.000205681	0.000144119	0.000230369	1.00423	21.9085
T1109	227	10000	0.000246869	0.000217617	0.00050945	76.6813	2136.74
T1110	227	10	0.000196235	0.000160338	0.000227445	0.00150877	0.00248856
T1110	227	100	0.00020031	0.000135545	0.000215767	0.0203776	0.222018
T1110	227	1000	0.000210067	0.000138652	0.000222674	1.00481	21.9221
T1110	227	10000	0.000262619	0.000221001	0.000357836	76.7233	2138.94
T1114s3	535	10	0.000196498	0.000166008	0.000239084	0.00340348	0.00495729
T1114s3	535	100	0.000202144	0.0001389	0.000225315	0.0497707	0.477336
T1114s3	535	1000	0.000209585	0.000147596	0.000236089	1.92985	46.3609
T1114s3	535	10000	0.000279409	0.000230271	0.000395596	90.1504	3952.66
T1115	288	10	0.000201594	0.000173768	0.00027192	0.00180907	0.00295032
T1115	288	100	0.000199789	0.000144713	0.000230713	0.0218542	0.263484
T1115	288	1000	0.000206733	0.000139993	0.000232763	0.924332	26.5178
T1115	288	10000	0.000270802	0.000228438	0.000384024	92.7356	2613.28
T1118	776	10	0.000197253	0.000168142	0.000248087	0.00472424	0.00693941
T1118	776	100	0.000208379	0.000155428	0.000247799	0.0729262	0.672944
T1118	776	1000	0.000217392	0.000164682	0.00026373	3.43789	66.7523
T1118	776	10000	0.000286327	0.000244321	0.000396653	255.447	6499.19
T1118v1	776	10	0.000204499	0.000180341	0.000295595	0.00473975	0.00694425
T1118v1	776	100	0.000211134	0.00015655	0.000261621	0.0729195	0.673899
T1118v1	776	1000	0.000215858	0.000162742	0.000265144	3.43461	66.7697
T1118v1	776	10000	0.000272008	0.000236535	0.000408545	255.419	6497.21
T1127	211	10	0.000203938	0.000170718	0.000271112	0.00131306	0.00227869
T1127	211	100	0.000206113	0.000144069	0.000233075	0.0187846	0.208401
T1127	211	1000	0.000205297	0.000141599	0.000231107	0.496274	19.1411
T1127	211	10000	0.000246523	0.00021413	0.000370855	44.6046	1793.28
T1127v2	211	10	0.000197953	0.000163319	0.000236962	0.00128406	0.00226352
T1127v2	211	100	0.000201117	0.00014766	0.000221689	0.0187802	0.208391
T1127v2	211	1000	0.000204989	0.000141192	0.000220913	0.495656	19.1342
T1127v2	211	10000	0.000243276	0.000203945	0.000344556	44.6306	1794.64
T1134s1	230	10	0.000196119	0.000161818	0.000231002	0.00108824	0.00231855
T1134s1	230	100	0.000197354	0.000138332	0.000213713	0.0146488	0.205719
T1134s1	230	1000	0.0002041	0.000138923	0.000218628	0.578481	20.0922
T1134s1	230	10000	0.000247749	0.000206889	0.00036348	50.5621	1954.04
T1137s2	343	10	0.000206939	0.000173493	0.000269423	0.00227847	0.00345387
T1137s2	343	100	0.000202141	0.000148121	0.00023243	0.0316519	0.321074
T1137s2	343	1000	0.000207039	0.000147003	0.000228586	1.53974	32.4326
T1137s2	343	10000	0.000257416	0.000222967	0.000375166	91.8747	3057.23
T1137s4	547	10	0.000196629	0.000169794	0.000245361	0.00349002	0.00509161
T1137s4	547	100	0.000200717	0.000148853	0.00023025	0.0505294	0.485496
T1137s4	547	1000	0.000212486	0.000148067	0.000232092	2.01602	46.099
T1137s4	547	10000	0.000278662	0.000245405	0.0003858	113.306	4219.55
T1137s5	390	10	0.000200559	0.000171282	0.000262403	0.002539	0.00380183
T1137s5	390	100	0.000204888	0.000143474	0.000231321	0.0355136	0.354887
T1137s5	390	1000	0.000209523	0.000143052	0.000235634	1.68809	35.6643
T1137s5	390	10000	0.000259169	0.000228786	0.000385456	89.2015	3297.29
T1137s6	518	10	0.000199091	0.000175795	0.000272181	0.00332256	0.00485466
T1137s6	518	100	0.000205698	0.000145593	0.000233241	0.0478027	0.461557
T1137s6	518	1000	0.000210159	0.000147428	0.000237282	2.0633	44.995
T1137s6	518	10000	0.000271892	0.000235261	0.000391463	107.177	4100.25
T1137s7	653	10	0.000196193	0.000167141	0.000250521	0.00274326	0.00540997
T1137s7	653	100	0.0002018	0.00014053	0.000227026	0.0363575	0.490808
T1137s7	653	1000	0.00021512	0.000149573	0.000238599	1.44781	48.6931
T1137s7	653	10000	0.000275105	0.000234715	0.000399841	143.78	4679.61
T1137s8	266	10	0.000206558	0.000172859	0.000263494	0.00178204	0.00280263
T1137s8	266	100	0.000198637	0.000138948	0.000228907	0.023738	0.254606
T1137s8	266	1000	0.000207549	0.000144226	0.000222596	1.11663	25.4401
T1137s8	266	10000	0.000258208	0.000220341	0.000388766	85.3039	2463.19
T1137s9	289	10	0.000193128	0.00016968	0.000244067	0.00191793	0.00300255
T1137s9	289	100	0.00019531	0.000150703	0.000230672	0.0259652	0.274277
T1137s9	289	1000	0.000199413	0.000159344	0.000248018	1.24496	27.5065
T1137s9	289	10000	0.000263877	0.00022952	0.000379977	85.6283	2595.44
T1139	317	10	0.000197444	0.000175476	0.000259068	0.00136114	0.00295203
T1139	317	100	0.000201008	0.000150278	0.00023108	0.0158829	0.251685
T1139	317	1000	0.000205686	0.00015973	0.000235887	0.670106	25.1177
T1139	317	10000	0.000264583	0.000235241	0.00038788	61.3187	2476.76
T1148	177	10	0.000192317	0.000173752	0.000241622	0.00116931	0.00202493
T1148	177	100	0.000199525	0.000159246	0.000228795	0.0126033	0.1754
T1148	177	1000	0.000206982	0.000178395	0.000261098	0.546513	17.7387
T1148	177	10000	0.000248759	0.000242015	0.000389679	48.6959	1720.33
T1152	56	10	0.000196105	0.00016105	0.000233031	0.000500524	0.00102655
T1152	56	100	0.000200968	0.000148242	0.000217022	0.00493605	0.0801
T1152	56	1000	0.000202931	0.00016055	0.00024087	0.214482	7.93802
T1152	56	10000	0.000232684	0.000219267	0.000356463	19.7326	774.001
T1157s1	1029	10	0.000207869	0.000167122	0.00025796	0.0054689	0.008746
T1157s1	1029	100	0.000219011	0.000176543	0.000293893	0.070658	0.792616
T1157s1	1029	1000	0.000244321	0.000202783	0.000328586	2.02555	75.729
T1157s1	1029	10000	0.000279327	0.000254161	0.000385024	150.948	6649.67
T1157s2	495	10	0.000202462	0.000181942	0.000289715	0.00313583	0.00469691
T1157s2	495	100	0.000202343	0.000160977	0.000246247	0.0439718	0.438112
T1157s2	495	1000	0.000205087	0.000194548	0.000290414	1.58717	42.1617
T1157s2	495	10000	0.000268356	0.000244875	0.000404813	92.3185	3827.82
T1158	1340	10	0.000219877	0.000187354	0.000301491	0.00666117	0.0109267
T1158	1340	100	0.000233953	0.000196872	0.000316209	0.0763933	0.976036
T1158	1340	1000	0.000246638	0.000194541	0.000337548	3.56057	100.756
T1158	1340	10000	0.000278857	0.000245529	0.000405113	279.799	9623.16
T1158v1	1340	10	0.000221528	0.000192431	0.000321067	0.0066559	0.0109556
T1158v1	1340	100	0.000238345	0.0001868	0.000320486	0.0771886	0.978693
T1158v1	1340	1000	0.000246225	0.000201139	0.000326124	3.55813	100.758
T1158v1	1340	10000	0.000280802	0.000242066	0.000411287	279.715	9617.63
T1158v2	1340	10	0.000223553	0.000192729	0.000318988	0.00666684	0.0109389
T1158v2	1340	100	0.000236074	0.000192179	0.000317527	0.077336	0.977602
T1158v2	1340	1000	0.000250523	0.000194274	0.000322402	3.55649	100.708
T1158v2	1340	10000	0.000280598	0.000253045	0.00041534	280.204	9628.87
T1158v3	1340	10	0.00022187	0.000200761	0.00032493	0.00667415	0.0109167
T1158v3	1340	100	0.000228968	0.000200229	0.000328518	0.0771209	0.976757
T1158v3	1340	1000	0.000246492	0.000210718	0.000336201	3.55745	100.722
T1158v3	1340	10000	0.000284334	0.000260889	0.000412588	280.296	9621.94
T1158v4	1340	10	0.000223576	0.000190403	0.00031678	0.00665579	0.010973
T1158v4	1340	100	0.000234546	0.00019418	0.000319292	0.077134	0.978005
T1158v4	1340	1000	0.000247202	0.000203312	0.000322006	3.55801	100.751
T1158v4	1340	10000	0.000279989	0.000239537	0.000412432	279.68	9617.76
T1165	3014	10	0.000234554	0.000204023	0.000344242	0.0125779	0.0228108
T1165	3014	100	0.000249853	0.000202138	0.000353773	0.156367	2.09523
T1165	3014	1000	0.000253333	0.000220615	0.000359252	4.42718	187.546
T1165	3014	10000	0.000285812	0.000256315	0.000420118	405.708	18071.3
T1169	3364	10	0.000249089	0.000210682	0.000350786	0.0186173	0.0283753
T1169	3364	100	0.00025268	0.00020554	0.000356102	0.14767	2.24426
T1169	3364	1000	0.000259386	0.000216232	0.000361791	5.00158	206.645
T1169	3364	10000	0.000283037	0.000252944	0.000415123	464.358	19701
T1170	318	10	0.00019509	0.000177633	0.000287746	0.00210864	0.00325423
T1170	318	100	0.000200649	0.000158807	0.000245233	0.0277277	0.301101
T1170	318	1000	0.000207104	0.00016927	0.000259846	1.3316	30.2694
T1170	318	10000	0.000264679	0.000240114	0.000402906	132.65	2986.43
T1180	404	10	0.000201538	0.00017316	0.000270667	0.00259456	0.00406018
T1180	404	100	0.000203101	0.000154425	0.000239244	0.0277178	0.346496
T1180	404	1000	0.000203682	0.000160546	0.000247503	1.11371	32.95
T1180	404	10000	0.000275837	0.000246694	0.000399447	82.4137	3135.21
T1186	259	10	0.000203169	0.000164239	0.000241913	0.00170026	0.00277314
T1186	259	100	0.000202104	0.0001429	0.000220393	0.0226619	0.250882
T1186	259	1000	0.000205015	0.000142984	0.000221971	1.22935	25.3655
T1186	259	10000	0.000270635	0.000234483	0.000379569	77.1792	2436.37
T1188	630	10	0.000201645	0.000171661	0.000248022	0.00389301	0.00585231
T1188	630	100	0.000203934	0.000145056	0.000226067	0.0533809	0.541824
T1188	630	1000	0.000208446	0.000147225	0.00023412	1.7047	48.4752
T1188	630	10000	0.000272287	0.000247353	0.000399954	125.808	4555.43
T1193	1297	10	0.000224582	0.000186148	0.000315923	0.00789166	0.011379
T1193	1297	100	0.000240749	0.000191942	0.000322984	0.091578	0.988772
T1193	1297	1000	0.000246834	0.000203824	0.000332102	3.57002	100.692
T1193	1297	10000	0.000283929	0.000253723	0.000429338	329.145	9847.88
T1195	279	10	0.000208944	0.000173498	0.000291327	0.00151426	0.00279693
T1195	279	100	0.000205881	0.000143652	0.000245973	0.0191832	0.257408
T1195	279	1000	0.000210556	0.000148347	0.000229747	0.586682	26.1026
T1195	279	10000	0.000264834	0.000233191	0.000392246	71.255	2546.42
T1196	361	10	0.000197835	0.00016391	0.000241285	0.00203177	0.00351143
T1196	361	100	0.000199488	0.000141482	0.000225752	0.0244829	0.311074
T1196	361	1000	0.000208416	0.000150477	0.000230815	1.04311	31.8599
T1196	361	10000	0.000262891	0.000235088	0.000387881	99.6536	3182.12
T1197	289	10	0.000197107	0.000168994	0.00025101	0.00186943	0.00304477
T1197	289	100	0.00019889	0.000137922	0.00022142	0.0204649	0.267114
T1197	289	1000	0.000203461	0.000145504	0.000226229	0.617375	26.7518
T1197	289	10000	0.000258099	0.000236278	0.000392338	70.3788	2665.52
