## Supplementary Excel files containing NEFF values for "NEFFy: A Versatile Tool for Computing the Number of Effective Sequences": Supplementary File S3.xlsx

### Sheet: Multi Domain Experiment
AlphaFold Entire Protein							AlphaFold Domain NEFF										RoseTTaFold Domain NEFF
Target	Length	MSA Depth	Symmetric NEFF (sqrt L)	Asymmetric NEFF (sqrt L)			Target	Complete Sequence Length	Domain	Start	End	Length	MSA Depth	Symmetric NEFF (sqrt L)	Asymmetric NEFF (sqrt L)		Target	Complete Sequence Length	Domain	Start	End	MSA Depth	Length	Symmetric NEFF (sqrt L)	Asymmetric NEFF (sqrt L)
T1114s1	189	1834	95.2772	123.576			T1114s1	189	D1.pdb	20	79	60	1834	133.349	135.822		T1114s1	189	D1.pdb	20	79	2683	60	179.833	182.144
T1120	235	2161	120.675	135.441			T1114s1	189	D2.pdb	80	189	110	1834	141.054	155.114		T1114s1	189	D2.pdb	80	189	2683	110	124.529	144.828
T1121	381	4553	160.34	202.158			T1120	235	D1.pdb	8	125	118	2161	131.396	175.823		T1120	235	D1.pdb	8	125	3161	118	104.878	121.28
T1125	1200	4	0.0866025	0.0866025			T1120	235	D2.pdb	126	235	110	2161	142.702	163.468		T1120	235	D2.pdb	126	235	3161	110	91.9621	108.666
T1137s1	409	9088	281.984	314.73			T1121	381	D1.pdb	2	204	203	4553	158.987	209.471		T1121	381	D1.pdb	2	204	2089	203	111.711	114.661
T1137s2	343	13551	457.734	503.816			T1121	381	D2.pdb	205	381	177	4553	233.295	247.544		T1121	381	D2.pdb	205	381	2089	177	113.068	117.056
T1137s3	524	13888	249.624	445.407			T1125	1200	D1.pdb	327	460	134	4	0.259161	0.19437		T1125	1200	D1.pdb	327	460	2	134	0.172774	0.172774
T1137s4	547	15490	249.807	482.04			T1125	1200	D2.pdb	461	608	148	4	0.246598	0.184949		T1125	1200	D2.pdb	461	608	2	148	0.164399	0.164399
T1137s5	390	14711	397.377	511.804			T1125	1200	D3.pdb	609	797	189	4	0.218218	0.163663		T1125	1200	D3.pdb	609	797	2	189	0.145479	0.145479
T1137s6	518	14946	279.813	466.369			T1125	1200	D4.pdb	798	946	149	4	0.24577	0.184327		T1125	1200	D4.pdb	798	946	2	149	0.163846	0.163846
T1145	635	3442	8.51021	113.882			T1125	1200	D5.pdb	947	1096	150	4	0.244949	0.183712		T1125	1200	D5.pdb	947	1096	2	150	0.163299	0.163299
T1154	1424	180	0.972405	3.24482			T1125	1200	D6.pdb	1097	1162	66	4	0.246183	0.184637		T1125	1200	D6.pdb	1097	1162	2	66	0.246183	0.246183
T1157s2	495	13271	192.927	358.801			T1137s1	409	D1.pdb	20	169	150	9088	441.64	471.859		T1137s1	409	D1.pdb	20	169	3283	150	149.448	148.66
T1170	318	13221	294.013	295.742			T1137s1	409	D2.pdb	170	409	240	9088	307.906	389.629		T1137s1	409	D2.pdb	170	409	3283	240	92.1397	108.222
T1173	204	3392	137.891	228.558			T1137s2	343	D1.pdb	1	149	149	13551	690.774	734.65		T1137s2	343	D1.pdb	1	149	19318	149	730.578	844.329
T1174	338	6393	218.241	339.186			T1137s2	343	D2.pdb	150	343	194	13551	519.966	603.075		T1137s2	343	D2.pdb	150	343	19318	194	607.558	766.109
T1181	688	5739	42.2929	194.446			T1137s3	524	D1.pdb	1	149	149	13888	688.585	746.289		T1137s3	524	D1.pdb	1	149	16404	149	602.172	681.561
							T1137s3	524	D2.pdb	150	313	164	13888	648.118	695.976		T1137s3	524	D2.pdb	150	313	16404	164	660.949	684.972
							T1137s4	547	D1.pdb	44	159	116	15490	753.469	780.518		T1137s4	547	D1.pdb	44	159	10840	116	463.398	474.824
							T1137s4	547	D2.pdb	160	394	235	15490	476.056	664.139		T1137s4	547	D2.pdb	160	394	10840	235	246.083	377.489
							T1137s4	547	D3.pdb	395	468	74	15490	30.0658	100.13		T1137s4	547	D3.pdb	395	468	10840	74	2.33899	54.9444
RoseTTaFold Entire Protein							T1137s5	390	D1.pdb	33	169	137	14711	638.763	711.19		T1137s5	390	D1.pdb	33	169	3066	137	100.383	102.736
Target	Length	MSA Depth	Symmetric NEFF (sqrt L)	Asymmetric NEFF (sqrt L)			T1137s5	390	D2.pdb	170	390	221	14711	411.729	638.427		T1137s5	390	D2.pdb	170	390	3066	221	85.6167	111.771
T1114s1	189	2683	97.3887	112.647			T1137s6	518	D1.pdb	1	151	151	14946	671.59	736.778		T1137s6	518	D1.pdb	1	151	17771	151	621.745	750.589
T1120	235	3161	77.5685	97.5498			T1137s6	518	D2.pdb	152	399	248	14946	431.158	567.766		T1137s6	518	D2.pdb	152	399	17771	248	315.672	597.069
T1121	381	2089	79.9992	82.1657			T1145	635	D1.pdb	4	102	99	3442	82.2691	85.2212		T1145	635	D1.pdb	4	102	333	99	17.0883	20.9155
T1125	1200	2	0.057735	0.057735			T1145	635	D2.pdb	103	635	533	3442	9.43217	100.744		T1145	635	D2.pdb	103	635	333	533	9.05332	12.0711
T1137s1	409	3283	77.6976	89.3264			T1154	1424	D1.pdb	30	234	205	180	2.70644	3.15845		T1154	1424	D1.pdb	30	234	19	205	1.11749	1.05867
T1137s2	343	19318	479.538	583.262			T1154	1424	D2.pdb	235	1069	835	180	1.71578	3.55239		T1154	1424	D2.pdb	235	1069	19	835	0.429696	0.438348
T1137s3	524	16404	129.21	388.638			T1157s2	495	D1.pdb	1	106	106	13271	486.52	499.66		T1157s2	495	D1.pdb	1	106	3230	106	141.504	142.856
T1137s4	547	10840	87.2483	254.033			T1157s2	495	D2.pdb	107	323	217	13271	302.937	384.991		T1157s2	495	D2.pdb	107	323	3230	217	136.787	137.044
T1137s5	390	3066	66.4321	83.4838			T1157s2	495	D3.pdb	324	464	141	13271	312.198	341.863		T1157s2	495	D3.pdb	324	464	3230	141	101.989	121.509
T1137s6	518	17771	156.374	422.28			T1170	318	D1.pdb	4	243	240	13221	330.351	331.362		T1170	318	D1.pdb	4	243	12537	240	330.324	373.389
T1145	635	333	8.17025	11.0109			T1170	318	D2.pdb	244	315	72	13221	396.161	431.677		T1170	318	D2.pdb	244	315	12537	72	694.182	852.061
T1154	1424	19	0.344499	0.311374			T1173	204	D1.pdb	1	62	62	3392	240.621	287.247		T1173	204	D1.pdb	1	62	7555	62	472.945	738.662
T1157s2	495	3230	75.8701	82.6271			T1173	204	D2.pdb	63	204	142	3392	167.52	226.002		T1173	204	D2.pdb	63	204	7555	142	530.381	570.361
T1170	318	12537	297.416	365.178			T1174	338	D1.pdb	1	216	216	6393	336.271	406.078		T1174	338	D1.pdb	1	216	4093	216	242.955	255.713
T1173	204	7555	445.927	482.083			T1174	338	D2.pdb	217	338	122	6393	127.737	204.719		T1174	338	D2.pdb	217	338	4093	122	313.874	332.31
T1174	338	4093	203.677	209.42			T1181	688	D1.pdb	1	88	88	5739	47.1906	49.3955		T1181	688	D1.pdb	1	88	8409	88	7.65144	8.60363
T1181	688	8409	98.3188	222.165			T1181	688	D2.pdb	89	688	600	5739	67.0517	197.014		T1181	688	D2.pdb	89	688	8409	600	135.903	237.792
